# Integrated Single-cell Analysis Uncovers Regulatory Logic of Cranial Ectoderm Development

**DOI:** 10.64898/2025.12.17.694990

**Authors:** Ceren Pajanoja, Jenaid Rees, Ed Zandro M Taroc, Laura Kerosuo

**Affiliations:** National Institute of Dental and Craniofacial Research, Intramural Research Program, Neural Crest Development and Disease Unit, National Institutes of Health, Bethesda, USA; University of Helsinki, Faculty of Medicine, Biochemistry and Developmental Biology Department, Helsinki, Finland

## Abstract

Embryonic ectoderm patterning in the cranial region establishes the neural plate, neural crest, sensory placodes, and non-neural ectoderm in coordination with the underlying mesoderm and endoderm. Although many studies have defined the signaling pathways and transcriptional regulators driving individual lineage specification, the temporal and spatial coordination among adjacent tissues remains poorly understood. To address this, we analyzed a single-cell RNA sequencing (scRNAseq) data set of a developmental series from the chick midbrain axial level, spanning stages from gastrulation to post-neurulation. Focusing on a defined region enabled high-resolution analysis of transcriptional dynamics and subpopulation transitions. Transcription factor downstream activity inference identified several ubiquitously expressed chromatin and histone modifiers—previously not associated with ectodermal patterning—that exhibit canonical downstream activity spatiotemporally restricted to specific developing domains. Moreover, we uncovered genes that remain canonical downstream activity throughout the progression of individual ectodermal domains, while others displayed negative activity scores, reflecting a repressed or alternatively a non-canonical downstream activity status that changed between cell types and developmental stage but was independent of transcription factor binding availability status on open chromatin. Finally, ligand–receptor interaction analyses across germ layers highlighted global signaling networks coordinating early embryogenesis, which were verified by *in situ* hybridization-based gene expression data. In sum, our study provides novel insights into the gene regulatory inputs that shape ectodermal cell fate decisions during neurulation and establishes a new framework for analyzing scRNAseq data to understand tissue patterning over developmental time.
