## Supplementary material for "Integrated Single-cell Analysis Uncovers Regulatory Logic of Cranial Ectoderm Development": supp table 10

### Sheet: ATAC results
Gene	# of occurences	# of counts < 100	% reads < 100	% reads < 100	Highest Peak	AVG of the five highest peaks
SOX9	5768	22094	5065	0.878121	169	169
NANOG	4480	17226	3959	0.883705	151	149.4
FOXA2	6595	27620	5964	0.904321	161	151
TWIST1	18434	68571	16147	0.875936	168	160.2
GATA3	5911	25094	5345	0.904246	251	246.6
SIX1	8586	39794	7756	0.903331	268	256.4
ZEB1	0	0	0	0	0	0
TFAP2A	33516	156088	27173	0.810747	260	199.6
TFAP2B	47330	202593	42727	0.902747	176	171.8
TFAP2C	35989	148823	28759	0.799105	260	193.2
ZIC1	44817	194817	42499	0.948279	260	207
ETS1	7228	33842	5865	0.811428	177	173.8
TWIST2	0	0	0	0	0	0
FOXD3	16815	83464	16220	0.964615	159	148.4
PAX6	5866	25250	5703	0.972213	266	209
MSX2	0	0	0	0	0	0
LEF1	12012	43087	11708	0.974692	160	150.2
MYCN	14412	66074	11799	0.818693	167	162.4
MYC	15128	73450	12493	0.82582	167	162
SNAI2	19754	65013	17038	0.862509	181	161.2
SOX10	0	0	0	0	0	0
HESX1	0	0	0	0	0	0
OLIG2	5215	20473	4889	0.937488	160	145.8
NKX2-2	13308	45610	11573	0.869627	279	183.8
LHX2	0	0	0	0	0	0
OTX2	4779	16035	3934	0.823185	200	181.2
RUNX2	6520	21604	5771	0.885123	280	255.8
JUN	6417	27262	5591	0.871279	178	164.6
SOX2	6633	23180	5649	0.851651	170	149.6
DLX5	4096	7932	3743	0.913818	172	140
DLX3	0	0	0	0	0	0
EOMES	9280	46755	8343	0.89903	151	146.4
FOXA1	5113	24553	4431	0.866615	161	151
GATA2	5495	23976	4836	0.880073	251	246.6
MEF2C	10115	32180	9757	0.964607	270	219
MSX1	0	0	0	0	0	0
SOX5	7394	24939	6354	0.859345	251	162.8
NR4A1	12681	55809	11220	0.884788	160	145.8
IRF8	7817	30139	7600	0.97224	379	310.2
MXI1	0	0	0	0	0	0
HES1	9570	30780	6965	0.727795	198	184.8
KLF10	66109	362407	50490	0.763739	270	260.6
GLI1	18279	79794	15867	0.868045	254	202.8
