## Supplementary material for "Integrated Single-cell Analysis Uncovers Regulatory Logic of Cranial Ectoderm Development": supp table 9

### Sheet: HH11_nne_Exclusive
statistic	TF	Cluster	Activity	p_value	Expression	StageOnly	CellType
ulm	REL	HH11_nne	3.91663	9.14138e-05	0.0394283	HH11	nne
ulm	GATA6	HH11_nne	3.11276	0.00186763	0.00669795	HH11	nne
ulm	MECOM	HH11_nne	3.10751	0.00190104	0.00510398	HH11	nne
ulm	NFATC3	HH11_nne	2.7173	0.00661226	0.065019	HH11	nne
ulm	VDR	HH11_nne	2.6075	0.00915724	0.00780026	HH11	nne
ulm	PRDM1	HH11_nne	2.28883	0.0221454	0.0745736	HH11	nne
ulm	HOXD13	HH11_nne	2.01888	0.0435719	0.00422248	HH11	nne
ulm	TFAP2B	HH11_nne	1.98068	0.0477016	0.948222	HH11	nne
ulm	ZNF384	HH11_nne	1.47759	0.139601	0.10193	HH11	nne
ulm	THRA	HH11_nne	1.2751	0.202356	0.0830349	HH11	nne
ulm	NR4A2	HH11_nne	0.926095	0.354457	0.00466795	HH11	nne
ulm	NR3C1	HH11_nne	0.725647	0.468101	0.0335775	HH11	nne
ulm	PITX1	HH11_nne	0.660333	0.509081	0.897131	HH11	nne
ulm	SALL3	HH11_nne	0.34618	0.729227	0.00300558	HH11	nne
ulm	ZNF148	HH11_nne	0.200558	0.841055	0.215529	HH11	nne
ulm	SALL4	HH11_nne	0.00297161	0.997629	2.27878	HH11	nne
ulm	NR3C1	HH11_Vnt	-0.0454198	0.963775	0.0139392	HH11	Vnt
ulm	SALL4	HH11_ne	-0.0652496	0.947979	1.3476	HH11	ne
ulm	NR4A2	HH11_nc	-0.065635	0.947672	0.00279363	HH11	nc
ulm	THRA	HH11_ne	-0.0775798	0.938167	0.0386318	HH11	ne
ulm	PRDM1	HH11_nc	-0.141194	0.887725	0.00144936	HH11	nc
ulm	VDR	HH11_ne	-0.166598	0.867695	0.00330269	HH11	ne
ulm	PITX1	HH11_ne	-0.214619	0.830076	0.000286539	HH11	ne
ulm	TFAP2B	HH11_nc	-0.269352	0.787673	2.61246	HH11	nc
ulm	REL	HH11_nc	-0.285093	0.775589	0.0691186	HH11	nc
ulm	MECOM	HH11_ne	-0.287639	0.773639	0.0117908	HH11	ne
ulm	THRA	HH11_Vnt	-0.312747	0.75449	0.0560848	HH11	Vnt
ulm	ZNF384	HH11_nc	-0.337902	0.735456	0.17792	HH11	nc
ulm	SALL4	HH11_nc	-0.375684	0.707173	1.41936	HH11	nc
ulm	MECOM	HH11_nc	-0.470335	0.638144	0.0112738	HH11	nc
ulm	NR3C1	HH11_nc	-0.511527	0.609012	0.0648631	HH11	nc
ulm	VDR	HH11_nc	-0.512635	0.608237	0.0170378	HH11	nc
ulm	ZNF148	HH11_nc	-0.519894	0.603169	0.186	HH11	nc
ulm	THRA	HH11_nc	-0.523679	0.600533	0.0417956	HH11	nc
ulm	HOXD13	HH11_ne	-0.534166	0.593259	0.000595984	HH11	ne
ulm	TFAP2B	HH11_ne	-0.541125	0.588454	0.0177099	HH11	ne
ulm	ZNF384	HH11_Vnt	-0.587694	0.556774	0.167561	HH11	Vnt
ulm	NFATC3	HH11_nc	-0.664551	0.506379	0.0594139	HH11	nc
ulm	REL	HH11_ne	-0.704239	0.481328	0.109034	HH11	ne
ulm	NFATC3	HH11_ne	-0.747401	0.454869	0.0965657	HH11	ne
ulm	SALL3	HH11_nc	-0.770331	0.441153	0.0230773	HH11	nc
ulm	REL	HH11_Vnt	-0.787406	0.431094	0.053889	HH11	Vnt
ulm	NFATC3	HH11_Vnt	-0.80502	0.42086	0.0677044	HH11	Vnt
ulm	SALL3	HH11_Vnt	-0.80502	0.42086	0.137977	HH11	Vnt
ulm	ZNF384	HH11_ne	-0.894598	0.37106	0.155226	HH11	ne
ulm	NR3C1	HH11_ne	-0.944424	0.345015	0.0324404	HH11	ne
ulm	TFAP2B	HH11_Vnt	-0.952803	0.340752	0.00999548	HH11	Vnt
ulm	GATA6	HH11_ne	-0.969736	0.332241	0.00141925	HH11	ne
ulm	SALL4	HH11_Vnt	-1.15785	0.247	1.72342	HH11	Vnt
ulm	SALL3	HH11_ne	-1.22548	0.220472	0.0971865	HH11	ne
ulm	ZNF148	HH11_Vnt	-1.36626	0.171941	0.220921	HH11	Vnt
ulm	ZNF148	HH11_ne	-1.52814	0.126562	0.201411	HH11	ne

### Sheet: HH11_nne_Gradient
statistic	TF	Cluster	Activity	p_value	Expression	StageOnly	CellType
ulm	ARNT	HH11_nne	3.75985	0.00017264	0.580549	HH11	nne
ulm	AHR	HH11_nne	2.99907	0.00272605	0.0671172	HH11	nne
ulm	NEUROD1	HH11_nne	2.42793	0.0152327	0.0484023	HH11	nne
ulm	AHR	HH11_nc	0.799482	0.424062	0.212695	HH11	nc
ulm	AHR	HH11_Vnt	0.756133	0.449617	0.0094386	HH11	Vnt
ulm	NEUROD1	HH11_Vnt	0.544595	0.586065	0.00811451	HH11	Vnt
ulm	AHR	HH11_ne	0.443508	0.657424	0.0248185	HH11	ne
ulm	ARNT	HH11_Vnt	0.377924	0.705509	0.417258	HH11	Vnt
ulm	ARNT	HH11_ne	0.341038	0.733095	0.510522	HH11	ne
ulm	NEUROD1	HH11_nc	0.13307	0.894146	0.00058684	HH11	nc
ulm	ARNT	HH11_nc	0.0281056	0.977579	0.695526	HH11	nc

### Sheet: HH11_nc_Exclusive
statistic	TF	Cluster	Activity	p_value	Expression	StageOnly	CellType
ulm	DLX2	HH11_nc	2.57604	0.0100325	0.123283	HH11	nc
ulm	NFATC1	HH11_nc	2.34075	0.0192978	0.0213691	HH11	nc
ulm	SOX6	HH11_nc	1.02549	0.305201	0.0424714	HH11	nc
ulm	CTBP1	HH11_nc	0.503952	0.614325	1.54968	HH11	nc
ulm	GATA2	HH11_nc	0.500705	0.616609	0.10257	HH11	nc
ulm	MTF1	HH11_nc	0.136401	0.891512	0.122872	HH11	nc
ulm	DLX2	HH11_nne	-0.0552915	0.955909	0.00623332	HH11	nne
ulm	CTBP1	HH11_Vnt	-0.0780117	0.937823	1.29297	HH11	Vnt
ulm	GATA2	HH11_nne	-0.142725	0.886515	0.171522	HH11	nne
ulm	GATA2	HH11_ne	-0.172506	0.863049	0.00646555	HH11	ne
ulm	MTF1	HH11_nne	-0.217525	0.827812	0.120601	HH11	nne
ulm	MTF1	HH11_ne	-0.254178	0.799372	0.105532	HH11	ne
ulm	NFATC1	HH11_ne	-0.267632	0.788998	0.00184864	HH11	ne
ulm	MTF1	HH11_Vnt	-0.361127	0.718025	0.120414	HH11	Vnt
ulm	GATA2	HH11_Vnt	-0.361273	0.717916	0.0222292	HH11	Vnt
ulm	SOX6	HH11_Vnt	-0.564946	0.572144	0.0167745	HH11	Vnt
ulm	CTBP1	HH11_ne	-0.656146	0.511771	1.38158	HH11	ne
ulm	SOX6	HH11_nne	-0.687403	0.491872	0.0140824	HH11	nne
ulm	DLX2	HH11_ne	-1.45052	0.146999	0.00940198	HH11	ne
ulm	SOX6	HH11_ne	-1.92434	0.0543885	0.00954043	HH11	ne
ulm	CTBP1	HH11_nne	-2.85957	0.00426596	1.20106	HH11	nne

### Sheet: HH11_nc_Gradient
statistic	TF	Cluster	Activity	p_value	Expression	StageOnly	CellType
ulm	NFIC	HH11_nc	4.06427	4.9183e-05	0.0166886	HH11	nc
ulm	ETS2	HH11_nc	2.62435	0.0087172	0.0361271	HH11	nc
ulm	BCL6	HH11_nc	1.03425	0.301085	1.75356e-05	HH11	nc
ulm	ETS2	HH11_Vnt	0.980587	0.32686	0.0221256	HH11	Vnt
ulm	BCL6	HH11_ne	0.834987	0.403779	0.0331018	HH11	ne
ulm	ETS2	HH11_nne	0.796651	0.425705	0.0271514	HH11	nne
ulm	BCL6	HH11_nne	0.436484	0.662511	0.0513947	HH11	nne
ulm	NFIC	HH11_ne	0.431915	0.665828	0.00515624	HH11	ne
ulm	NFIC	HH11_Vnt	0.162533	0.870895	0.0272965	HH11	Vnt
ulm	BCL6	HH11_Vnt	0.150093	0.880699	0.0495243	HH11	Vnt
ulm	ETS2	HH11_ne	0.0655478	0.947741	0.0260875	HH11	ne

### Sheet: HH11_ne_Exclusive
statistic	TF	Cluster	Activity	p_value	Expression	StageOnly	CellType
ulm	ZIC1	HH11_ne	4.72359	2.40323e-06	0.335215	HH11	ne
ulm	EN1	HH11_ne	3.0638	0.00220115	3.6588	HH11	ne
ulm	TP73	HH11_ne	2.31472	0.0206825	0.00191333	HH11	ne
ulm	NR5A2	HH11_ne	1.66677	0.0956444	0.00271966	HH11	ne
ulm	NANOG	HH11_ne	1.4042	0.160343	0.00103307	HH11	ne
ulm	PAX5	HH11_ne	0.830941	0.406061	0.146599	HH11	ne
ulm	TBX3	HH11_ne	0.812691	0.416448	0.00294078	HH11	ne
ulm	NR2C2	HH11_ne	0.76566	0.443927	0.213385	HH11	ne
ulm	ZBTB18	HH11_ne	0.498148	0.618409	0.0318025	HH11	ne
ulm	CEBPZ	HH11_ne	0.199015	0.842262	2.51493	HH11	ne
ulm	GLI3	HH11_ne	0.189509	0.849704	2.13335	HH11	ne
ulm	HDAC3	HH11_ne	0.156392	0.875733	0.464442	HH11	ne
ulm	OLIG2	HH11_ne	0.144888	0.884807	0.0178362	HH11	ne
ulm	MSX2	HH11_ne	0.0573312	0.954284	0.0684115	HH11	ne
ulm	HDAC3	HH11_nne	-0.0507499	0.959528	0.356967	HH11	nne
ulm	TP73	HH11_nc	-0.0890023	0.929085	0.00398105	HH11	nc
ulm	NR2C2	HH11_nc	-0.184945	0.853282	0.0985154	HH11	nc
ulm	ZIC1	HH11_nne	-0.193559	0.846532	0.001643	HH11	nne
ulm	CEBPZ	HH11_nne	-0.275164	0.783206	1.52876	HH11	nne
ulm	ZBTB18	HH11_Vnt	-0.276582	0.782117	0.0368005	HH11	Vnt
ulm	GLI3	HH11_nne	-0.311523	0.75542	0.837159	HH11	nne
ulm	NANOG	HH11_nc	-0.38788	0.698127	0.00541624	HH11	nc
ulm	NR5A2	HH11_Vnt	-0.389525	0.696911	0.0286846	HH11	Vnt
ulm	PAX5	HH11_nc	-0.39565	0.692386	0.00126963	HH11	nc
ulm	CEBPZ	HH11_nc	-0.448942	0.6535	3.56108	HH11	nc
ulm	OLIG2	HH11_nne	-0.452427	0.650988	0.006762	HH11	nne
ulm	EN1	HH11_nc	-0.4904	0.62388	0.122628	HH11	nc
ulm	NR5A2	HH11_nne	-0.513648	0.607529	0.0117645	HH11	nne
ulm	HDAC3	HH11_nc	-0.742283	0.457963	0.4908	HH11	nc
ulm	TBX3	HH11_nc	-0.749419	0.453652	0.0109804	HH11	nc
ulm	CEBPZ	HH11_Vnt	-0.80502	0.42086	1.85251	HH11	Vnt
ulm	PAX5	HH11_Vnt	-0.904431	0.365826	0.0321726	HH11	Vnt
ulm	ZIC1	HH11_nc	-0.999583	0.317578	4.54221e-05	HH11	nc
ulm	NR2C2	HH11_Vnt	-1.01875	0.30839	0.339438	HH11	Vnt
ulm	NR2C2	HH11_nne	-1.13884	0.254844	0.218803	HH11	nne
ulm	GLI3	HH11_nc	-1.30423	0.192236	0.614957	HH11	nc
ulm	MSX2	HH11_nne	-1.37458	0.169346	0.252969	HH11	nne
ulm	HDAC3	HH11_Vnt	-1.42378	0.154594	0.350819	HH11	Vnt
ulm	MSX2	HH11_nc	-1.46545	0.142884	0.0560191	HH11	nc
ulm	EN1	HH11_Vnt	-1.504	0.132668	3.55827	HH11	Vnt
ulm	ZBTB18	HH11_nne	-1.585	0.113051	0.0286841	HH11	nne
ulm	NANOG	HH11_nne	-2.20227	0.0277077	0.0112332	HH11	nne
ulm	ZBTB18	HH11_nc	-2.4111	0.0159529	0.0797092	HH11	nc
ulm	TBX3	HH11_nne	-2.5825	0.0098467	0.019036	HH11	nne
ulm	GLI3	HH11_Vnt	-3.31076	0.000939346	0.335701	HH11	Vnt

### Sheet: HH11_ne_Gradient
statistic	TF	Cluster	Activity	p_value	Expression	StageOnly	CellType
ulm	FOXN1	HH11_ne	2.84035	0.00453099	0.0025765	HH11	ne
ulm	WT1	HH11_ne	1.7682	0.0771101	0.00239457	HH11	ne
ulm	TFAM	HH11_ne	1.24458	0.213364	1.77524	HH11	ne
ulm	NFKB2	HH11_ne	1.2099	0.226395	0.00517433	HH11	ne
ulm	SMARCC1	HH11_ne	1.16537	0.243945	4.0896	HH11	ne
ulm	BCL11B	HH11_ne	1.07143	0.284045	0.00113829	HH11	ne
ulm	SMARCC1	HH11_Vnt	0.984547	0.324911	3.74171	HH11	Vnt
ulm	NFKB2	HH11_nc	0.945165	0.344636	0.0102914	HH11	nc
ulm	SMARCC1	HH11_nne	0.86701	0.385993	3.57561	HH11	nne
ulm	TFAM	HH11_Vnt	0.832115	0.405398	2.03958	HH11	Vnt
ulm	TFAM	HH11_nne	0.77928	0.435865	1.67107	HH11	nne
ulm	NFKB2	HH11_Vnt	0.672647	0.501214	0.009657	HH11	Vnt
ulm	NFKB2	HH11_nne	0.581479	0.560953	0.00688806	HH11	nne
ulm	WT1	HH11_nne	0.446594	0.655195	0.00379041	HH11	nne
ulm	SMARCC1	HH11_nc	0.372639	0.709438	3.72519	HH11	nc
ulm	TFAM	HH11_nc	0.306662	0.759118	2.08951	HH11	nc
ulm	BCL11B	HH11_nne	0.202237	0.839743	0.00563671	HH11	nne
ulm	FOXN1	HH11_nne	0.0508175	0.959474	0.00826485	HH11	nne

### Sheet: HH11_Vnt_Exclusive
statistic	TF	Cluster	Activity	p_value	Expression	StageOnly	CellType
ulm	IRX1	HH11_Vnt	4.95072	7.72402e-07	0.137748	HH11	Vnt
ulm	IRF8	HH11_Vnt	3.5321	0.000417303	0.0463645	HH11	Vnt
ulm	ELK3	HH11_Vnt	1.4776	0.139601	0.160769	HH11	Vnt
ulm	KLF11	HH11_Vnt	1.28034	0.200506	0.266365	HH11	Vnt
ulm	CREM	HH11_Vnt	1.05924	0.289559	0.190509	HH11	Vnt
ulm	SMAD1	HH11_Vnt	0.0554174	0.955809	0.622978	HH11	Vnt
ulm	ELK3	HH11_nc	0	1	1.07048	HH11	nc
ulm	CREM	HH11_nne	-0.0187823	0.985016	0.0672153	HH11	nne
ulm	IRF8	HH11_nne	-0.0891465	0.92897	0.100289	HH11	nne
ulm	IRF8	HH11_ne	-0.0971587	0.922606	0.105846	HH11	ne
ulm	IRX1	HH11_nne	-0.179846	0.857284	0.503034	HH11	nne
ulm	IRF8	HH11_nc	-0.202898	0.839226	0.248081	HH11	nc
ulm	SMAD1	HH11_nc	-0.43835	0.661158	0.403994	HH11	nc
ulm	KLF11	HH11_nne	-0.539673	0.589455	0.109425	HH11	nne
ulm	SMAD1	HH11_nne	-0.546155	0.584992	0.880627	HH11	nne
ulm	CREM	HH11_nc	-0.557906	0.576943	0.0608131	HH11	nc
ulm	CREM	HH11_ne	-0.625263	0.531837	0.0944464	HH11	ne
ulm	KLF11	HH11_ne	-0.734875	0.462462	0.198314	HH11	ne
ulm	IRX1	HH11_ne	-0.829639	0.406796	0.379123	HH11	ne
ulm	ELK3	HH11_nne	-0.905968	0.365012	0.257947	HH11	nne
ulm	ELK3	HH11_ne	-1.3556	0.175308	0.211606	HH11	ne
ulm	SMAD1	HH11_ne	-1.78493	0.0743548	0.455694	HH11	ne
ulm	KLF11	HH11_nc	-2.6293	0.00859142	0.263664	HH11	nc

### Sheet: HH11_Vnt_Gradient
statistic	TF	Cluster	Activity	p_value	Expression	StageOnly	CellType
ulm	BARX2	HH11_Vnt	1.165	0.244095	0.237269	HH11	Vnt
ulm	ID4	HH11_Vnt	1.00435	0.315275	0.546027	HH11	Vnt
ulm	ID4	HH11_nc	0.836684	0.402824	1.47795	HH11	nc
ulm	ID4	HH11_nne	0.786424	0.43167	0.668483	HH11	nne
ulm	BARX2	HH11_nne	0.784948	0.432535	0.0496217	HH11	nne
ulm	BARX2	HH11_ne	0.539862	0.589324	0.00431989	HH11	ne
ulm	BARX2	HH11_nc	0.413608	0.679185	0.00205791	HH11	nc
ulm	ID4	HH11_ne	0.380107	0.703888	0.769653	HH11	ne
