## Supplementary material for "Integrated Single-cell Analysis Uncovers Regulatory Logic of Cranial Ectoderm Development": supp table 5

### Sheet: HH5_undecided_Gradient
statistic	TF	Cluster	Activity	p_value	Expression	StageOnly	CellType
ulm	PAX3	HH5_undecided	1.14727	0.251344	0.00842667	HH5	undecided
ulm	PAX3	HH5_ne	0.904076	0.366014	0.00833884	HH5	ne

### Sheet: HH5_nne_Exclusive
statistic	TF	Cluster	Activity	p_value	Expression	StageOnly	CellType
ulm	HOXA7	HH5_nne	5.93117	3.28363e-09	0.00213151	HH5	nne
ulm	THRB	HH5_nne	4.92926	8.61622e-07	0.00207947	HH5	nne
ulm	NFATC1	HH5_nne	3.99489	6.59819e-05	0.00523208	HH5	nne
ulm	NKX2-2	HH5_nne	3.37187	0.000754267	0.00693101	HH5	nne
ulm	TWIST2	HH5_nne	3.36966	0.000760306	0.00592479	HH5	nne
ulm	TFCP2	HH5_nne	3.09399	0.00198956	0.00905982	HH5	nne
ulm	ISL1	HH5_nne	3.01438	0.00259252	0.0524865	HH5	nne
ulm	NR3C2	HH5_nne	2.57813	0.00997212	0.0892436	HH5	nne
ulm	SOX5	HH5_nne	2.52872	0.0114892	0.0553929	HH5	nne
ulm	LHX8	HH5_nne	2.45353	0.0141921	0.000854232	HH5	nne
ulm	MEF2C	HH5_nne	2.19858	0.0279694	0.001302	HH5	nne
ulm	ASCL1	HH5_nne	1.75391	0.0795292	0.00123163	HH5	nne
ulm	TAL1	HH5_nne	1.59828	0.110065	0.00423979	HH5	nne
ulm	TCF12	HH5_nne	1.4894	0.136466	3.51123	HH5	nne
ulm	ERG	HH5_nne	1.4299	0.152831	0.00478566	HH5	nne
ulm	NFAT5	HH5_nne	1.1724	0.241113	0.0730758	HH5	nne
ulm	HOXA1	HH5_nne	1.04878	0.294349	0.0197559	HH5	nne
ulm	ZEB1	HH5_nne	1.0008	0.316989	0.00756752	HH5	nne
ulm	TEAD1	HH5_nne	0.933903	0.350415	0.166418	HH5	nne
ulm	SMARCA1	HH5_nne	0.767881	0.442607	0.158918	HH5	nne
ulm	ID4	HH5_nne	0.732759	0.463752	0.973503	HH5	nne
ulm	SIRT1	HH5_nne	0.612807	0.540042	0.430154	HH5	nne
ulm	NKX2-1	HH5_nne	0.582782	0.560076	0.00816767	HH5	nne
ulm	IRF2	HH5_nne	0.508998	0.610784	0.0896406	HH5	nne
ulm	SREBF1	HH5_nne	0.503119	0.614911	0.0576192	HH5	nne
ulm	JUND	HH5_nne	0.445142	0.656243	0.105472	HH5	nne
ulm	DMTF1	HH5_nne	0.442323	0.658281	0.0879191	HH5	nne
ulm	IRF8	HH5_nne	0.426597	0.669698	0.0917168	HH5	nne
ulm	TCF7	HH5_nne	0.426597	0.669698	0.0554594	HH5	nne
ulm	SMARCA5	HH5_nne	0.349107	0.727029	2.60527	HH5	nne
ulm	RUNX3	HH5_nne	0.115805	0.907813	0.00271074	HH5	nne
ulm	NRG1	HH5_nne	0.0512074	0.959163	0.00262133	HH5	nne
ulm	LRRFIP1	HH5_nne	0.0429518	0.965742	0.0974702	HH5	nne
ulm	NFATC1	HH5_undecided	-0.0115502	0.990785	0.0032156	HH5	undecided
ulm	SMARCA1	HH5_undecided	-0.0157033	0.987472	0.141808	HH5	undecided
ulm	TWIST2	HH5_Vnt	-0.0634881	0.949381	0.0149372	HH5	Vnt
ulm	SIRT1	HH5_ne	-0.0663398	0.947111	0.37572	HH5	ne
ulm	TWIST2	HH5_ne	-0.091176	0.927358	0.00274162	HH5	ne
ulm	NRG1	HH5_ne	-0.115379	0.908151	0.00401539	HH5	ne
ulm	NRG1	HH5_undecided	-0.123736	0.901531	0.00246611	HH5	undecided
ulm	SOX5	HH5_Vnt	-0.155525	0.876416	0.0603947	HH5	Vnt
ulm	NFAT5	HH5_ne	-0.187935	0.850938	0.0531735	HH5	ne
ulm	LRRFIP1	HH5_ne	-0.223353	0.823273	0.0894383	HH5	ne
ulm	SOX5	HH5_ne	-0.223353	0.823273	0.140661	HH5	ne
ulm	LRRFIP1	HH5_undecided	-0.226862	0.820544	0.0994229	HH5	undecided
ulm	NR3C2	HH5_Vnt	-0.240971	0.809591	0.0511266	HH5	Vnt
ulm	DMTF1	HH5_Vnt	-0.255595	0.798278	0.138667	HH5	Vnt
ulm	THRB	HH5_undecided	-0.255905	0.798039	0.000832499	HH5	undecided
ulm	THRB	HH5_ne	-0.270308	0.786938	0.00224923	HH5	ne
ulm	SIRT1	HH5_Vnt	-0.287422	0.773805	0.508271	HH5	Vnt
ulm	ID4	HH5_Vnt	-0.311138	0.755713	0.338035	HH5	Vnt
ulm	NFAT5	HH5_undecided	-0.334202	0.738246	0.0514253	HH5	undecided
ulm	NR3C2	HH5_ne	-0.346063	0.729315	0.0799925	HH5	ne
ulm	NR3C2	HH5_undecided	-0.351501	0.725233	0.0608735	HH5	undecided
ulm	ZEB1	HH5_ne	-0.361913	0.717438	0.0494094	HH5	ne
ulm	DMTF1	HH5_ne	-0.367066	0.713591	0.147464	HH5	ne
ulm	DMTF1	HH5_undecided	-0.372834	0.709293	0.0862317	HH5	undecided
ulm	TFCP2	HH5_undecided	-0.381836	0.702605	0.0126376	HH5	undecided
ulm	JUND	HH5_undecided	-0.399943	0.689222	0.107219	HH5	undecided
ulm	SMARCA5	HH5_Vnt	-0.426183	0.67	2.59898	HH5	Vnt
ulm	TEAD1	HH5_Vnt	-0.426183	0.67	0.10182	HH5	Vnt
ulm	TFCP2	HH5_ne	-0.436872	0.66223	0.0130095	HH5	ne
ulm	ID4	HH5_ne	-0.446835	0.65502	0.315069	HH5	ne
ulm	ID4	HH5_undecided	-0.453856	0.649959	0.426722	HH5	undecided
ulm	MEF2C	HH5_undecided	-0.461012	0.644817	0.00138392	HH5	undecided
ulm	HOXA7	HH5_Vnt	-0.466925	0.640581	0.00551961	HH5	Vnt
ulm	IRF8	HH5_Vnt	-0.466925	0.640581	0.125023	HH5	Vnt
ulm	TCF7	HH5_Vnt	-0.466925	0.640581	0.0574401	HH5	Vnt
ulm	SIRT1	HH5_undecided	-0.588635	0.556142	0.419313	HH5	undecided
ulm	NKX2-1	HH5_Vnt	-0.611716	0.540763	0.03793	HH5	Vnt
ulm	SMARCA5	HH5_ne	-0.612061	0.540535	3.21631	HH5	ne
ulm	LHX8	HH5_ne	-0.612061	0.540535	0.000924655	HH5	ne
ulm	TEAD1	HH5_ne	-0.612061	0.540535	0.0895625	HH5	ne
ulm	LHX8	HH5_undecided	-0.621679	0.534191	0.000571267	HH5	undecided
ulm	SMARCA5	HH5_undecided	-0.621679	0.534191	3.07986	HH5	undecided
ulm	TEAD1	HH5_undecided	-0.621679	0.534191	0.0862325	HH5	undecided
ulm	IRF2	HH5_ne	-0.632165	0.527318	0.0840177	HH5	ne
ulm	SREBF1	HH5_Vnt	-0.640102	0.522146	0.0798484	HH5	Vnt
ulm	TCF12	HH5_Vnt	-0.64031	0.522011	1.96701	HH5	Vnt
ulm	IRF2	HH5_undecided	-0.642099	0.520849	0.0754665	HH5	undecided
ulm	RUNX3	HH5_undecided	-0.647112	0.5176	0.00296612	HH5	undecided
ulm	NFAT5	HH5_Vnt	-0.660888	0.508725	0.0788746	HH5	Vnt
ulm	IRF8	HH5_ne	-0.670577	0.502532	0.115576	HH5	ne
ulm	NKX2-2	HH5_ne	-0.670577	0.502532	0.00990651	HH5	ne
ulm	TCF7	HH5_ne	-0.670577	0.502532	0.0776115	HH5	ne
ulm	IRF8	HH5_undecided	-0.681115	0.495841	0.0866664	HH5	undecided
ulm	NKX2-2	HH5_undecided	-0.681115	0.495841	0.00564205	HH5	undecided
ulm	TCF7	HH5_undecided	-0.681115	0.495841	0.0937315	HH5	undecided
ulm	SREBF1	HH5_undecided	-0.685856	0.492847	0.0483874	HH5	undecided
ulm	MEF2C	HH5_ne	-0.702216	0.482589	0.00395265	HH5	ne
ulm	TAL1	HH5_Vnt	-0.70792	0.47904	0.00715818	HH5	Vnt
ulm	ISL1	HH5_ne	-0.724411	0.468859	0.00925836	HH5	ne
ulm	ISL1	HH5_undecided	-0.735795	0.461902	0.0112662	HH5	undecided
ulm	TFCP2	HH5_Vnt	-0.763557	0.44518	0.020202	HH5	Vnt
ulm	SMARCA1	HH5_Vnt	-0.832418	0.405227	0.24011	HH5	Vnt
ulm	HOXA1	HH5_ne	-0.866215	0.386428	0.000988743	HH5	ne
ulm	NKX2-1	HH5_ne	-0.878539	0.379708	0.0282854	HH5	ne
ulm	HOXA1	HH5_undecided	-0.879828	0.379009	0.000300658	HH5	undecided
ulm	NKX2-1	HH5_undecided	-0.892346	0.372265	0.0123072	HH5	undecided
ulm	TCF12	HH5_ne	-0.91961	0.357837	3.10458	HH5	ne
ulm	ERG	HH5_ne	-0.949168	0.342597	0.00513358	HH5	ne
ulm	ERG	HH5_undecided	-0.964085	0.335066	0.00209252	HH5	undecided
ulm	NFATC1	HH5_ne	-0.997005	0.318827	0.000786184	HH5	ne
ulm	TAL1	HH5_ne	-1.01672	0.309351	0.0054169	HH5	ne
ulm	ASCL1	HH5_ne	-1.02552	0.305186	0.00338621	HH5	ne
ulm	TAL1	HH5_undecided	-1.0327	0.30181	0.0064602	HH5	undecided
ulm	ASCL1	HH5_undecided	-1.04163	0.297649	0.00345613	HH5	undecided
ulm	TWIST2	HH5_undecided	-1.05461	0.291674	0.00465657	HH5	undecided
ulm	SOX5	HH5_undecided	-1.10447	0.269462	0.0769975	HH5	undecided
ulm	SMARCA1	HH5_ne	-1.19556	0.231944	0.207128	HH5	ne
ulm	JUND	HH5_Vnt	-1.30698	0.191302	0.164372	HH5	Vnt
ulm	SREBF1	HH5_ne	-1.3487	0.177515	0.0780131	HH5	ne
ulm	JUND	HH5_ne	-1.45725	0.145132	0.180306	HH5	ne
ulm	TCF12	HH5_undecided	-1.49013	0.136276	2.78159	HH5	undecided
ulm	LRRFIP1	HH5_Vnt	-1.92255	0.0546139	0.179806	HH5	Vnt
ulm	ZEB1	HH5_Vnt	-2.31002	0.0209416	0.0795006	HH5	Vnt
ulm	IRF2	HH5_Vnt	-2.42824	0.0152198	0.0608395	HH5	Vnt
ulm	ZEB1	HH5_undecided	-2.6759	0.0074857	0.0383173	HH5	undecided

### Sheet: HH5_nne_Gradient
statistic	TF	Cluster	Activity	p_value	Expression	StageOnly	CellType
ulm	AR	HH5_nne	3.33343	0.000866267	0.00228236	HH5	nne
ulm	ATF1	HH5_nne	3.25584	0.00114077	0.292498	HH5	nne
ulm	AR	HH5_ne	0.84478	0.398288	0.00305287	HH5	ne
ulm	AR	HH5_undecided	0.785454	0.432238	0.000790006	HH5	undecided
ulm	ATF1	HH5_Vnt	0.227662	0.819921	0.326005	HH5	Vnt
ulm	ATF1	HH5_ne	0.20275	0.839341	0.272986	HH5	ne
ulm	ATF1	HH5_undecided	0.0254185	0.979723	0.355654	HH5	undecided

### Sheet: HH5_ne_Exclusive
statistic	TF	Cluster	Activity	p_value	Expression	StageOnly	CellType
ulm	JDP2	HH5_ne	2.29671	0.0216911	0.0296908	HH5	ne
ulm	MEF2D	HH5_ne	1.81644	0.0693841	0.089663	HH5	ne
ulm	MYOD1	HH5_ne	1.7925	0.0731339	0.00524056	HH5	ne
ulm	NR0B2	HH5_ne	1.68156	0.0927376	0.00269436	HH5	ne
ulm	ARNT	HH5_ne	1.35233	0.176353	0.347165	HH5	ne
ulm	GLI3	HH5_ne	1.02803	0.304003	0.410685	HH5	ne
ulm	CUX1	HH5_ne	0.985867	0.324263	0.247409	HH5	ne
ulm	ZBTB7A	HH5_ne	0.786474	0.43164	0.0306079	HH5	ne
ulm	ZBTB18	HH5_ne	0.517179	0.605062	0.0147935	HH5	ne
ulm	E2F4	HH5_ne	0.354138	0.723255	0.140007	HH5	ne
ulm	GATA5	HH5_ne	0.338755	0.734814	0.01699	HH5	ne
ulm	E2F6	HH5_ne	0.336419	0.736574	0.439773	HH5	ne
ulm	TBPL1	HH5_ne	0.291256	0.770872	0.497197	HH5	ne
ulm	NCOA3	HH5_ne	0.278779	0.78043	0.101262	HH5	ne
ulm	NCOR2	HH5_ne	0.103425	0.917632	1.14201	HH5	ne
ulm	E2F4	HH5_nne	-0.00752168	0.993999	0.13556	HH5	nne
ulm	MYOD1	HH5_nne	-0.037616	0.969996	0.00063756	HH5	nne
ulm	ZBTB7A	HH5_Vnt	-0.0634881	0.949381	0.0657703	HH5	Vnt
ulm	ZBTB7A	HH5_undecided	-0.0926086	0.92622	0.0242527	HH5	undecided
ulm	ZBTB7A	HH5_nne	-0.0940068	0.925109	0.0155203	HH5	nne
ulm	GLI3	HH5_undecided	-0.251329	0.801574	0.167962	HH5	undecided
ulm	E2F6	HH5_Vnt	-0.269428	0.787615	0.468347	HH5	Vnt
ulm	E2F4	HH5_Vnt	-0.300528	0.763791	0.10005	HH5	Vnt
ulm	JDP2	HH5_Vnt	-0.311138	0.755713	0.078019	HH5	Vnt
ulm	TBPL1	HH5_Vnt	-0.360118	0.718779	0.598919	HH5	Vnt
ulm	NR0B2	HH5_undecided	-0.372834	0.709293	0.0031473	HH5	undecided
ulm	E2F6	HH5_undecided	-0.393013	0.694333	0.455903	HH5	undecided
ulm	E2F6	HH5_nne	-0.398947	0.689955	0.341662	HH5	nne
ulm	JDP2	HH5_undecided	-0.453856	0.649959	0.0277428	HH5	undecided
ulm	JDP2	HH5_nne	-0.460709	0.645034	0.0488329	HH5	nne
ulm	GATA5	HH5_Vnt	-0.466925	0.640581	0.00186442	HH5	Vnt
ulm	MEF2D	HH5_Vnt	-0.504407	0.614005	0.124199	HH5	Vnt
ulm	TBPL1	HH5_undecided	-0.525306	0.599402	0.660164	HH5	undecided
ulm	TBPL1	HH5_nne	-0.533238	0.593901	0.491009	HH5	nne
ulm	NCOR2	HH5_undecided	-0.606855	0.543985	0.941051	HH5	undecided
ulm	ARNT	HH5_Vnt	-0.64031	0.522011	0.291383	HH5	Vnt
ulm	GATA5	HH5_undecided	-0.681115	0.495841	0.0232284	HH5	undecided
ulm	GATA5	HH5_nne	-0.6914	0.489358	0.0640785	HH5	nne
ulm	MEF2D	HH5_undecided	-0.735795	0.461902	0.0745324	HH5	undecided
ulm	MEF2D	HH5_nne	-0.746907	0.455167	0.12012	HH5	nne
ulm	NCOA3	HH5_Vnt	-0.854163	0.39307	0.0376182	HH5	Vnt
ulm	ARNT	HH5_undecided	-0.934063	0.350333	0.312842	HH5	undecided
ulm	ARNT	HH5_nne	-0.948169	0.343105	0.340552	HH5	nne
ulm	CUX1	HH5_undecided	-1.00505	0.31494	0.179503	HH5	undecided
ulm	NCOR2	HH5_Vnt	-1.01105	0.312058	0.924927	HH5	Vnt
ulm	CUX1	HH5_nne	-1.08547	0.277782	0.234443	HH5	nne
ulm	MYOD1	HH5_undecided	-1.12548	0.26046	0.00790909	HH5	undecided
ulm	GLI3	HH5_nne	-1.1421	0.253486	0.119748	HH5	nne
ulm	E2F4	HH5_undecided	-1.14618	0.251797	0.142045	HH5	undecided
ulm	CUX1	HH5_Vnt	-1.21374	0.224926	0.287523	HH5	Vnt
ulm	NCOA3	HH5_undecided	-1.24608	0.212812	0.0925287	HH5	undecided
ulm	NCOA3	HH5_nne	-1.26491	0.205984	0.142709	HH5	nne
ulm	NCOR2	HH5_nne	-1.45865	0.144747	1.32713	HH5	nne
ulm	GLI3	HH5_Vnt	-1.9741	0.0484448	0.342207	HH5	Vnt
ulm	NR0B2	HH5_nne	-2.0859	0.0370564	0.00152919	HH5	nne
ulm	ZBTB18	HH5_undecided	-2.47193	0.0134834	0.00684127	HH5	undecided
ulm	ZBTB18	HH5_nne	-6.56598	5.8886e-11	0.00831997	HH5	nne

### Sheet: HH5_ne_Gradient
statistic	TF	Cluster	Activity	p_value	Expression	StageOnly	CellType
ulm	EGR2	HH5_ne	2.48907	0.0128514	0.0161019	HH5	ne
ulm	RARA	HH5_ne	1.14502	0.252275	0.116725	HH5	ne
ulm	EGR2	HH5_undecided	0.805561	0.420548	0.0123515	HH5	undecided
ulm	RARA	HH5_undecided	0.66367	0.506943	0.160636	HH5	undecided
ulm	RARA	HH5_Vnt	0.568588	0.56967	0.143141	HH5	Vnt
ulm	EGR2	HH5_nne	0.355015	0.722599	0.0160248	HH5	nne
ulm	RARA	HH5_nne	0.00440619	0.996485	0.196531	HH5	nne

### Sheet: HH5_Vnt_Exclusive
statistic	TF	Cluster	Activity	p_value	Expression	StageOnly	CellType
ulm	ONECUT1	HH5_Vnt	4.25078	2.18286e-05	0.0292643	HH5	Vnt
ulm	SOX9	HH5_Vnt	2.75739	0.00585516	0.115148	HH5	Vnt
ulm	HMGA1	HH5_Vnt	1.76648	0.0773973	0.20177	HH5	Vnt
ulm	SOX17	HH5_Vnt	1.74926	0.0803297	0.00428106	HH5	Vnt
ulm	MSX1	HH5_Vnt	1.64849	0.0993368	0.0449238	HH5	Vnt
ulm	ZNF384	HH5_Vnt	0.740616	0.458973	0.0694165	HH5	Vnt
ulm	MAFB	HH5_Vnt	0.647384	0.517424	0.0276912	HH5	Vnt
ulm	YBX3	HH5_Vnt	0.44834	0.653934	1.42838	HH5	Vnt
ulm	HEY1	HH5_Vnt	0.413682	0.679131	0.0166101	HH5	Vnt
ulm	NR2C2	HH5_Vnt	0.368918	0.71221	0.132788	HH5	Vnt
ulm	ATF4	HH5_Vnt	0.333078	0.739094	3.50634	HH5	Vnt
ulm	MLXIPL	HH5_Vnt	0.332559	0.739486	0.00655729	HH5	Vnt
ulm	SNAI2	HH5_Vnt	0.18622	0.852283	0.0165684	HH5	Vnt
ulm	HHEX	HH5_Vnt	0.0185638	0.98519	0.0920532	HH5	Vnt
ulm	HMGA1	HH5_undecided	-0.0258862	0.97935	0.128436	HH5	undecided
ulm	ATF4	HH5_ne	-0.124173	0.901185	2.3161	HH5	ne
ulm	SOX17	HH5_ne	-0.227608	0.819963	6.34677e-05	HH5	ne
ulm	SOX17	HH5_undecided	-0.231184	0.817184	0.0318357	HH5	undecided
ulm	SOX9	HH5_undecided	-0.294421	0.768453	0.125888	HH5	undecided
ulm	HMGA1	HH5_nne	-0.304473	0.760785	0.068319	HH5	nne
ulm	MSX1	HH5_nne	-0.317854	0.750614	3.4324	HH5	nne
ulm	ATF4	HH5_nne	-0.328449	0.742591	1.73164	HH5	nne
ulm	MSX1	HH5_ne	-0.346063	0.729315	0.681342	HH5	ne
ulm	MSX1	HH5_undecided	-0.351501	0.725233	0.70468	HH5	undecided
ulm	SOX9	HH5_ne	-0.393355	0.69408	0.157323	HH5	ne
ulm	MLXIPL	HH5_ne	-0.446835	0.65502	0.000988337	HH5	ne
ulm	ZNF384	HH5_ne	-0.446835	0.65502	0.0643094	HH5	ne
ulm	MLXIPL	HH5_undecided	-0.453856	0.649959	0.00558684	HH5	undecided
ulm	ZNF384	HH5_undecided	-0.453856	0.649959	0.072109	HH5	undecided
ulm	MLXIPL	HH5_nne	-0.460709	0.645034	0.00112612	HH5	nne
ulm	ZNF384	HH5_nne	-0.460709	0.645034	0.0977978	HH5	nne
ulm	HEY1	HH5_ne	-0.473963	0.635554	0.0158189	HH5	ne
ulm	HMGA1	HH5_ne	-0.585206	0.558445	0.126959	HH5	ne
ulm	MAFB	HH5_ne	-0.612061	0.540535	0.0158051	HH5	ne
ulm	MAFB	HH5_undecided	-0.621679	0.534191	0.0144054	HH5	undecided
ulm	MAFB	HH5_nne	-0.631067	0.528036	0.0307183	HH5	nne
ulm	YBX3	HH5_ne	-0.692609	0.488598	1.61915	HH5	ne
ulm	YBX3	HH5_undecided	-0.703493	0.481793	1.57002	HH5	undecided
ulm	YBX3	HH5_nne	-0.714117	0.4752	1.62223	HH5	nne
ulm	ONECUT1	HH5_ne	-0.724411	0.468859	0.0231057	HH5	ne
ulm	ONECUT1	HH5_undecided	-0.735795	0.461902	0.0188449	HH5	undecided
ulm	ONECUT1	HH5_nne	-0.746907	0.455167	0.0229769	HH5	nne
ulm	SOX9	HH5_nne	-0.760001	0.447302	0.107008	HH5	nne
ulm	HHEX	HH5_ne	-0.774541	0.43866	0.0883712	HH5	ne
ulm	NR2C2	HH5_ne	-0.774541	0.43866	0.0819152	HH5	ne
ulm	HHEX	HH5_undecided	-0.786713	0.4315	0.112441	HH5	undecided
ulm	NR2C2	HH5_undecided	-0.786713	0.4315	0.0769263	HH5	undecided
ulm	HHEX	HH5_nne	-0.798593	0.424578	0.14336	HH5	nne
ulm	NR2C2	HH5_nne	-0.798593	0.424578	0.0929942	HH5	nne
ulm	SNAI2	HH5_undecided	-0.917108	0.359146	0.0153395	HH5	undecided
ulm	ATF4	HH5_undecided	-1.18778	0.234997	2.52515	HH5	undecided
ulm	SNAI2	HH5_ne	-1.27512	0.202346	0.0325572	HH5	ne
ulm	SNAI2	HH5_nne	-1.28325	0.199485	0.0284551	HH5	nne
ulm	HEY1	HH5_undecided	-2.77169	0.00560443	0.0186213	HH5	undecided
ulm	SOX17	HH5_nne	-3.20474	0.00136332	0.0269123	HH5	nne
ulm	HEY1	HH5_nne	-3.40981	0.000657032	0.0116368	HH5	nne

### Sheet: HH5_Vnt_Gradient
statistic	TF	Cluster	Activity	p_value	Expression	StageOnly	CellType
ulm	FOXM1	HH5_Vnt	3.40278	0.000674117	0.109145	HH5	Vnt
ulm	KLF2	HH5_Vnt	2.33785	0.0194478	0.0159511	HH5	Vnt
ulm	KLF2	HH5_ne	0.701515	0.483026	0.00189977	HH5	ne
ulm	FOXM1	HH5_nne	0.652298	0.51425	0.145699	HH5	nne
ulm	KLF2	HH5_nne	0.585431	0.558294	0.00487107	HH5	nne
ulm	KLF2	HH5_undecided	0.574383	0.565743	0.00920443	HH5	undecided
ulm	FOXM1	HH5_undecided	0.530041	0.596115	0.123106	HH5	undecided
ulm	FOXM1	HH5_ne	0.475988	0.634111	0.18922	HH5	ne
