## Supplementary material for "Integrated Single-cell Analysis Uncovers Regulatory Logic of Cranial Ectoderm Development": supp table 6

### Sheet: 1som_undecided_Exclusive
statistic	TF	Cluster	Activity	p_value	Expression	StageOnly	CellType
ulm	ZIC1	1som_undecided	1.62068	0.105171	0.810178	1som	undecided
ulm	SALL4	1som_undecided	1.35749	0.174708	1.68205	1som	undecided
ulm	ZBTB7A	1som_undecided	1.0274	0.304298	0.0304845	1som	undecided
ulm	SOX17	1som_undecided	0.974039	0.330101	0.00579289	1som	undecided
ulm	BHLHE41	1som_undecided	0.941106	0.346712	0.00143373	1som	undecided
ulm	ESR2	1som_undecided	0.935072	0.349812	0.000993345	1som	undecided
ulm	MECP2	1som_undecided	0.924626	0.355221	0.00408876	1som	undecided
ulm	SRSF2	1som_undecided	0.738841	0.460051	3.03522	1som	undecided
ulm	SOX10	1som_undecided	0.668084	0.504122	0.00420574	1som	undecided
ulm	FEZF1	1som_undecided	0.590397	0.55496	0.0145086	1som	undecided
ulm	NFIA	1som_undecided	0.533293	0.593863	0.0601387	1som	undecided
ulm	DLX3	1som_undecided	0.364849	0.715245	0.00489953	1som	undecided
ulm	BHLHE40	1som_undecided	0.228244	0.819469	0.00655505	1som	undecided
ulm	KLF5	1som_undecided	0.142639	0.886583	0.0235036	1som	undecided
ulm	DLX3	1som_ne	-0.00391633	0.996875	0.00265768	1som	ne
ulm	DLX3	1som_nne	-0.0356772	0.971542	0.257217	1som	nne
ulm	SALL4	1som_ne	-0.0581607	0.953624	1.72724	1som	ne
ulm	ZBTB7A	1som_Vnt	-0.091305	0.927255	0.0235035	1som	Vnt
ulm	ZBTB7A	1som_ne	-0.107798	0.914162	0.0146144	1som	ne
ulm	NFIA	1som_ne	-0.11085	0.911741	0.057224	1som	ne
ulm	SALL4	1som_Vnt	-0.180504	0.856767	1.74523	1som	Vnt
ulm	SALL4	1som_nne	-0.238155	0.811774	1.19661	1som	nne
ulm	SOX10	1som_nne	-0.246761	0.805107	0.00466296	1som	nne
ulm	KLF5	1som_ne	-0.270633	0.786689	0.0152149	1som	ne
ulm	KLF5	1som_nne	-0.292875	0.769634	0.0951651	1som	nne
ulm	BHLHE40	1som_Vnt	-0.310643	0.756089	0.0584004	1som	Vnt
ulm	BHLHE40	1som_ne	-0.366757	0.713821	0.0246554	1som	ne
ulm	FEZF1	1som_ne	-0.433986	0.664324	0.0109546	1som	ne
ulm	NFIA	1som_Vnt	-0.519981	0.603108	0.0557365	1som	Vnt
ulm	BHLHE41	1som_ne	-0.5283	0.597323	0.00725486	1som	ne
ulm	ESR2	1som_ne	-0.544064	0.58643	0.00294749	1som	ne
ulm	BHLHE41	1som_nne	-0.557835	0.576991	0.013745	1som	nne
ulm	DLX3	1som_Vnt	-0.671526	0.501927	0.0073921	1som	Vnt
ulm	ZIC1	1som_Vnt	-0.671526	0.501927	0.0697204	1som	Vnt
ulm	SRSF2	1som_Vnt	-0.775637	0.438013	3.25297	1som	Vnt
ulm	ZIC1	1som_ne	-0.792844	0.427919	0.529059	1som	ne
ulm	ZIC1	1som_nne	-0.837174	0.402549	0.151699	1som	nne
ulm	SRSF2	1som_ne	-0.915771	0.359847	3.03073	1som	ne
ulm	SRSF2	1som_nne	-0.966977	0.333619	2.84359	1som	nne
ulm	NFIA	1som_nne	-1.03824	0.299227	0.0175656	1som	nne
ulm	ZBTB7A	1som_nne	-1.31591	0.188286	0.017871	1som	nne
ulm	BHLHE40	1som_nne	-1.58173	0.113797	0.00770127	1som	nne
ulm	SOX17	1som_nne	-2.18299	0.0290992	0.0018619	1som	nne
ulm	MECP2	1som_nne	-3.3014	0.000971159	0.0056766	1som	nne

### Sheet: 1som_undecided_Gradient
statistic	TF	Cluster	Activity	p_value	Expression	StageOnly	CellType
ulm	NCOA3	1som_undecided	1.46956	0.141765	0.0711585	1som	undecided
ulm	NKX2-5	1som_undecided	1.1764	0.239511	0.00343724	1som	undecided
ulm	NR3C2	1som_undecided	1.14039	0.254199	0.0324219	1som	undecided
ulm	GATA4	1som_undecided	1.03419	0.301114	0.00112921	1som	undecided
ulm	NR3C2	1som_nne	0.71609	0.473981	0.0515423	1som	nne
ulm	GATA4	1som_nne	0.712185	0.476395	0.00732045	1som	nne
ulm	NCOA3	1som_nne	0.605002	0.545215	0.101839	1som	nne
ulm	NCOA3	1som_Vnt	0.588972	0.555916	0.139543	1som	Vnt
ulm	GATA4	1som_ne	0.49983	0.617225	0.000142097	1som	ne
ulm	NR3C2	1som_ne	0.308203	0.757945	0.0292209	1som	ne
ulm	NR3C2	1som_Vnt	0.266201	0.790099	0.0472636	1som	Vnt
ulm	NKX2-5	1som_nne	0.0423241	0.966243	0.38503	1som	nne
ulm	NCOA3	1som_ne	0.00133896	0.998932	0.0527588	1som	ne

### Sheet: 1som_nne_Exclusive
statistic	TF	Cluster	Activity	p_value	Expression	StageOnly	CellType
ulm	LHX2	1som_nne	4.3238	1.57405e-05	0.00272901	1som	nne
ulm	MECOM	1som_nne	3.68371	0.00023315	0.00168236	1som	nne
ulm	TFAP4	1som_nne	3.59786	0.000325045	0.0279623	1som	nne
ulm	THRB	1som_nne	3.3195	0.000910511	0.000438754	1som	nne
ulm	TBX2	1som_nne	2.91935	0.00352878	0.00346108	1som	nne
ulm	TP63	1som_nne	2.8558	0.00431672	0.0254069	1som	nne
ulm	TGFB1I1	1som_nne	2.73054	0.00635304	0.0849457	1som	nne
ulm	SOX5	1som_nne	2.25534	0.0241704	0.0922731	1som	nne
ulm	RUNX2	1som_nne	2.24329	0.0249368	0.0122803	1som	nne
ulm	SATB1	1som_nne	1.91535	0.0555253	0.00600651	1som	nne
ulm	STAT3	1som_nne	1.62107	0.105088	0.166122	1som	nne
ulm	NOTCH1	1som_nne	1.61358	0.106705	0.381947	1som	nne
ulm	STAT5A	1som_nne	1.57783	0.11469	0.0544508	1som	nne
ulm	MITF	1som_nne	1.0875	0.276887	0.0562359	1som	nne
ulm	NKX2-1	1som_nne	0.995683	0.319469	0.0110566	1som	nne
ulm	PGR	1som_nne	0.992229	0.321151	0.00202891	1som	nne
ulm	ERG	1som_nne	0.894312	0.371213	0.00737866	1som	nne
ulm	BARX2	1som_nne	0.758759	0.448045	0.000305303	1som	nne
ulm	PAX2	1som_nne	0.739942	0.459382	0.00108796	1som	nne
ulm	GATA5	1som_nne	0.614676	0.538807	0.00720267	1som	nne
ulm	TP73	1som_nne	0.493711	0.62154	0.000786097	1som	nne
ulm	GABPA	1som_nne	0.352707	0.724328	0.720728	1som	nne
ulm	NFKB1	1som_nne	0.251627	0.801344	0.296582	1som	nne
ulm	NR2F1	1som_nne	0.196088	0.844552	0.00135878	1som	nne
ulm	POU4F2	1som_nne	0.193681	0.846436	0.00459726	1som	nne
ulm	KLF2	1som_nne	0.119646	0.90477	0.0173289	1som	nne
ulm	SMARCA5	1som_nne	0.113734	0.909455	2.28149	1som	nne
ulm	PBX1	1som_nne	0.101571	0.919103	0.14696	1som	nne
ulm	ETV3	1som_nne	0.0681359	0.945681	0.0139242	1som	nne
ulm	TTF1	1som_nne	0.0423239	0.966243	0.686699	1som	nne
ulm	KLF2	1som_ne	0	1	0.0100777	1som	ne
ulm	PGR	1som_ne	-0.00767337	0.993878	0.00154468	1som	ne
ulm	STAT3	1som_Vnt	-0.0420481	0.966463	0.177293	1som	Vnt
ulm	BARX2	1som_Vnt	-0.049968	0.960151	0.0188789	1som	Vnt
ulm	SATB1	1som_Vnt	-0.123505	0.901714	0.0167382	1som	Vnt
ulm	LHX2	1som_ne	-0.155384	0.876527	0.0111254	1som	ne
ulm	GABPA	1som_ne	-0.167937	0.866642	0.882329	1som	ne
ulm	MECOM	1som_undecided	-0.175241	0.8609	0.0075591	1som	undecided
ulm	NOTCH1	1som_undecided	-0.190634	0.848822	0.502133	1som	undecided
ulm	TP73	1som_ne	-0.195727	0.844835	0.00636829	1som	ne
ulm	TFAP4	1som_ne	-0.232311	0.816309	0.0556137	1som	ne
ulm	SOX5	1som_ne	-0.264071	0.79174	0.184026	1som	ne
ulm	NFKB1	1som_Vnt	-0.270108	0.787092	0.0990652	1som	Vnt
ulm	NOTCH1	1som_Vnt	-0.276916	0.78186	0.412445	1som	Vnt
ulm	TP63	1som_ne	-0.28532	0.775415	0.0178448	1som	ne
ulm	RUNX2	1som_ne	-0.287848	0.773479	0.000336339	1som	ne
ulm	SOX5	1som_undecided	-0.307955	0.758134	0.162685	1som	undecided
ulm	SATB1	1som_undecided	-0.312696	0.754529	0.0231208	1som	undecided
ulm	LHX2	1som_undecided	-0.35757	0.720685	0.00601173	1som	undecided
ulm	MITF	1som_ne	-0.374237	0.70825	0.0839193	1som	ne
ulm	KLF2	1som_undecided	-0.377388	0.705907	0.00721056	1som	undecided
ulm	GABPA	1som_Vnt	-0.394091	0.693536	0.734269	1som	Vnt
ulm	NKX2-1	1som_ne	-0.394674	0.693106	0.0576413	1som	ne
ulm	NKX2-1	1som_Vnt	-0.397675	0.690893	0.282111	1som	Vnt
ulm	NR2F1	1som_undecided	-0.454075	0.649801	0.000348964	1som	undecided
ulm	NOTCH1	1som_ne	-0.462291	0.6439	0.628249	1som	ne
ulm	ERG	1som_undecided	-0.468277	0.639614	0.0014633	1som	undecided
ulm	GABPA	1som_undecided	-0.51735	0.604943	0.867271	1som	undecided
ulm	PGR	1som_undecided	-0.549775	0.582507	0.00409063	1som	undecided
ulm	TTF1	1som_ne	-0.574924	0.565378	0.678842	1som	ne
ulm	STAT3	1som_undecided	-0.576374	0.564397	0.240165	1som	undecided
ulm	PBX1	1som_Vnt	-0.578484	0.562972	0.189534	1som	Vnt
ulm	MITF	1som_undecided	-0.57858	0.562908	0.0513875	1som	undecided
ulm	TTF1	1som_Vnt	-0.597057	0.550506	0.75973	1som	Vnt
ulm	SMARCA5	1som_Vnt	-0.612928	0.539962	2.18058	1som	Vnt
ulm	NKX2-1	1som_undecided	-0.620354	0.535063	0.0404451	1som	undecided
ulm	POU4F2	1som_undecided	-0.628815	0.529509	0.00572157	1som	undecided
ulm	TGFB1I1	1som_Vnt	-0.671526	0.501927	0.120715	1som	Vnt
ulm	THRB	1som_undecided	-0.67598	0.499096	0.00105866	1som	undecided
ulm	SMARCA5	1som_ne	-0.723656	0.469323	2.69477	1som	ne
ulm	TP73	1som_Vnt	-0.724943	0.468533	0.00567628	1som	Vnt
ulm	TFAP4	1som_Vnt	-0.775637	0.438013	0.0489829	1som	Vnt
ulm	BARX2	1som_ne	-0.792844	0.427919	0.00197135	1som	ne
ulm	MECOM	1som_ne	-0.792844	0.427919	0.00810876	1som	ne
ulm	TGFB1I1	1som_ne	-0.792844	0.427919	0.0961314	1som	ne
ulm	PBX1	1som_undecided	-0.796505	0.42579	0.174769	1som	undecided
ulm	PAX2	1som_undecided	-0.800564	0.423435	0.000277749	1som	undecided
ulm	TTF1	1som_undecided	-0.807231	0.419585	0.621479	1som	undecided
ulm	SATB1	1som_ne	-0.818895	0.412899	0.015877	1som	ne
ulm	TP63	1som_Vnt	-0.826945	0.408322	0.0285197	1som	Vnt
ulm	RUNX2	1som_undecided	-0.829005	0.407155	0.0024583	1som	undecided
ulm	SMARCA5	1som_undecided	-0.843934	0.398761	2.81128	1som	undecided
ulm	TP63	1som_undecided	-0.847565	0.396735	0.0285814	1som	undecided
ulm	BARX2	1som_undecided	-0.924626	0.355221	0.00238084	1som	undecided
ulm	GATA5	1som_undecided	-0.924626	0.355221	0.00669344	1som	undecided
ulm	TGFB1I1	1som_undecided	-0.924626	0.355221	0.106398	1som	undecided
ulm	TP73	1som_undecided	-0.930611	0.352116	0.00481396	1som	undecided
ulm	SOX5	1som_Vnt	-0.959134	0.337554	0.0917437	1som	Vnt
ulm	STAT5A	1som_Vnt	-1.02448	0.305675	0.0775717	1som	Vnt
ulm	ETV3	1som_ne	-1.026	0.30496	0.0133433	1som	ne
ulm	TFAP4	1som_undecided	-1.068	0.285592	0.0513012	1som	undecided
ulm	MITF	1som_Vnt	-1.07064	0.284403	0.117489	1som	Vnt
ulm	STAT3	1som_ne	-1.24346	0.213776	0.169288	1som	ne
ulm	PBX1	1som_ne	-1.26571	0.205697	0.21454	1som	ne
ulm	ETV3	1som_undecided	-1.33601	0.181629	0.0229201	1som	undecided
ulm	NFKB1	1som_ne	-1.78747	0.0739426	0.0984631	1som	ne
ulm	ETV3	1som_Vnt	-1.8445	0.0651906	0.00484736	1som	Vnt
ulm	STAT5A	1som_ne	-1.96662	0.0493017	0.0853903	1som	ne
ulm	TBX2	1som_undecided	-2.09247	0.0364647	0.00246723	1som	undecided
ulm	STAT5A	1som_undecided	-2.29404	0.0218438	0.0619155	1som	undecided
ulm	NFKB1	1som_undecided	-2.40284	0.016317	0.124354	1som	undecided

### Sheet: 1som_nne_Gradient
statistic	TF	Cluster	Activity	p_value	Expression	StageOnly	CellType
ulm	HAND2	1som_nne	4.9188	9.08657e-07	0.000331563	1som	nne
ulm	ASCL1	1som_nne	2.50001	0.0124619	0.000540086	1som	nne
ulm	SIX1	1som_nne	2.49149	0.0127644	1.12923	1som	nne
ulm	ETS2	1som_nne	1.88591	0.0593848	0.0266051	1som	nne
ulm	TBP	1som_nne	1.63814	0.101476	0.497586	1som	nne
ulm	REL	1som_nne	1.5533	0.120438	0.023429	1som	nne
ulm	SMAD6	1som_nne	1.50468	0.132492	0.367181	1som	nne
ulm	NR5A2	1som_nne	1.20088	0.229875	0.00637756	1som	nne
ulm	HBP1	1som_nne	1.19076	0.233826	0.245827	1som	nne
ulm	RELA	1som_nne	1.16889	0.242524	0.0206283	1som	nne
ulm	HBP1	1som_undecided	0.922719	0.356214	0.250197	1som	undecided
ulm	ASCL1	1som_undecided	0.891337	0.372806	0.00432386	1som	undecided
ulm	RELA	1som_Vnt	0.891246	0.372855	0.0140024	1som	Vnt
ulm	SIX1	1som_Vnt	0.818019	0.413399	0.584469	1som	Vnt
ulm	HBP1	1som_Vnt	0.771915	0.440214	0.229496	1som	Vnt
ulm	NR5A2	1som_ne	0.679047	0.49715	0.00111128	1som	ne
ulm	SIX1	1som_undecided	0.657456	0.510928	0.117246	1som	undecided
ulm	ETS2	1som_ne	0.616267	0.537756	0.0377305	1som	ne
ulm	TBP	1som_ne	0.584773	0.558736	0.342936	1som	ne
ulm	ETS2	1som_Vnt	0.575196	0.565194	0.0260128	1som	Vnt
ulm	HAND2	1som_ne	0.548142	0.583627	0.000774535	1som	ne
ulm	SIX1	1som_ne	0.54146	0.588223	0.120536	1som	ne
ulm	TBP	1som_undecided	0.539947	0.589266	0.471114	1som	undecided
ulm	RELA	1som_undecided	0.535161	0.59257	0.0206245	1som	undecided
ulm	RELA	1som_ne	0.446243	0.655448	0.0105314	1som	ne
ulm	NR5A2	1som_undecided	0.406596	0.684328	0.00190173	1som	undecided
ulm	SMAD6	1som_ne	0.39795	0.69069	0.100255	1som	ne
ulm	ETS2	1som_undecided	0.397434	0.691071	0.0165872	1som	undecided
ulm	SMAD6	1som_Vnt	0.343716	0.73108	0.164553	1som	Vnt
ulm	HBP1	1som_ne	0.240316	0.810099	0.196712	1som	ne
ulm	REL	1som_ne	0.236063	0.813397	0.0263284	1som	ne
ulm	REL	1som_Vnt	0.140643	0.88816	0.0092786	1som	Vnt
ulm	TBP	1som_Vnt	0.137641	0.890532	0.382042	1som	Vnt
ulm	REL	1som_undecided	0.0303443	0.975794	0.026529	1som	undecided
ulm	SMAD6	1som_undecided	0.00168296	0.998657	0.109053	1som	undecided

### Sheet: 1som_ne_Exclusive
statistic	TF	Cluster	Activity	p_value	Expression	StageOnly	CellType
ulm	MXI1	1som_ne	0.565981	0.571441	0.176815	1som	ne
ulm	NONO	1som_ne	0.516469	0.605558	1.31582	1som	ne
ulm	TFDP1	1som_ne	0.505263	0.613404	1.4755	1som	ne
ulm	DMTF1	1som_ne	0.429698	0.66744	0.097031	1som	ne
ulm	NONO	1som_nne	-0.116325	0.907402	1.00996	1som	nne
ulm	MXI1	1som_Vnt	-0.1225	0.90251	0.166356	1som	Vnt
ulm	TFDP1	1som_Vnt	-0.124037	0.901293	1.4721	1som	Vnt
ulm	NONO	1som_undecided	-0.15173	0.879408	1.16781	1som	undecided
ulm	MXI1	1som_nne	-0.152713	0.878633	0.153488	1som	nne
ulm	MXI1	1som_undecided	-0.168662	0.866072	0.123721	1som	undecided
ulm	TFDP1	1som_undecided	-0.249342	0.80311	1.52291	1som	undecided
ulm	DMTF1	1som_Vnt	-0.367586	0.713203	0.0766083	1som	Vnt
ulm	DMTF1	1som_nne	-0.458248	0.646801	0.11217	1som	nne
ulm	DMTF1	1som_undecided	-0.50611	0.612809	0.130798	1som	undecided
ulm	TFDP1	1som_nne	-0.565925	0.571479	1.46432	1som	nne
ulm	NONO	1som_Vnt	-0.671526	0.501927	1.23156	1som	Vnt

### Sheet: 1som_ne_Gradient
statistic	TF	Cluster	Activity	p_value	Expression	StageOnly	CellType
ulm	NFATC2	1som_ne	1.90109	0.0573684	0.0141795	1som	ne
ulm	MEF2C	1som_ne	1.21202	0.225582	0.00113627	1som	ne
ulm	NFATC2	1som_undecided	0.936654	0.348998	0.0143584	1som	undecided
ulm	MEF2C	1som_undecided	0.909293	0.363255	0.00159402	1som	undecided
ulm	NFATC2	1som_nne	0.535522	0.592321	0.00552803	1som	nne
ulm	NFATC2	1som_Vnt	0.381458	0.702885	0.0202391	1som	Vnt

### Sheet: 1som_Vnt_Exclusive
statistic	TF	Cluster	Activity	p_value	Expression	StageOnly	CellType
ulm	ONECUT1	1som_Vnt	5.43933	5.69448e-08	0.00927532	1som	Vnt
ulm	PITX1	1som_Vnt	2.89672	0.00379302	0.0409716	1som	Vnt
ulm	GATA3	1som_Vnt	2.1339	0.0329169	0.00595411	1som	Vnt
ulm	FOXM1	1som_Vnt	2.12784	0.0334165	0.151208	1som	Vnt
ulm	HHEX	1som_Vnt	2.03527	0.0418946	0.131542	1som	Vnt
ulm	RORA	1som_Vnt	1.80254	0.0715423	0.0704811	1som	Vnt
ulm	SSRP1	1som_Vnt	1.45512	0.145721	1.13216	1som	Vnt
ulm	GATA6	1som_Vnt	1.43071	0.152597	0.00182321	1som	Vnt
ulm	PITX2	1som_Vnt	1.31435	0.188809	0.0429296	1som	Vnt
ulm	EBF1	1som_Vnt	0.794456	0.426981	0.0182315	1som	Vnt
ulm	MAF	1som_Vnt	0.743066	0.457489	0.0364109	1som	Vnt
ulm	E2F3	1som_Vnt	0.560116	0.575434	0.0109286	1som	Vnt
ulm	ZBTB18	1som_Vnt	0.517911	0.604551	0.0193109	1som	Vnt
ulm	NFIL3	1som_Vnt	0.348537	0.727457	0.169117	1som	Vnt
ulm	DNMT3B	1som_Vnt	0.28113	0.778627	0.499155	1som	Vnt
ulm	ZEB1	1som_Vnt	0.16644	0.86782	0.0567794	1som	Vnt
ulm	JUND	1som_Vnt	0.0864965	0.931076	0.0369752	1som	Vnt
ulm	NFE2L2	1som_Vnt	0.0844324	0.932717	0.28039	1som	Vnt
ulm	ZEB1	1som_ne	-0.00166863	0.998669	0.0436561	1som	ne
ulm	HHEX	1som_undecided	-0.016499	0.986837	0.095935	1som	undecided
ulm	FOXM1	1som_nne	-0.0560133	0.955334	0.170899	1som	nne
ulm	PITX1	1som_ne	-0.127044	0.898912	0.0180512	1som	ne
ulm	E2F3	1som_undecided	-0.138763	0.889645	0.0386864	1som	undecided
ulm	FOXM1	1som_undecided	-0.16768	0.866844	0.20717	1som	undecided
ulm	GATA6	1som_nne	-0.200455	0.841136	0.00131263	1som	nne
ulm	HHEX	1som_ne	-0.203676	0.838618	0.0485554	1som	ne
ulm	PITX2	1som_undecided	-0.327071	0.743633	0.0281927	1som	undecided
ulm	JUND	1som_undecided	-0.334788	0.737804	0.0431827	1som	undecided
ulm	ONECUT1	1som_undecided	-0.342289	0.732153	0.0203658	1som	undecided
ulm	NFE2L2	1som_ne	-0.347992	0.727866	0.182203	1som	ne
ulm	SSRP1	1som_nne	-0.368913	0.712214	1.3774	1som	nne
ulm	PITX2	1som_nne	-0.383199	0.701594	0.39975	1som	nne
ulm	NFE2L2	1som_undecided	-0.410481	0.681477	0.163841	1som	undecided
ulm	ZEB1	1som_nne	-0.41389	0.678979	0.0118084	1som	nne
ulm	EBF1	1som_ne	-0.433986	0.664324	0.0028052	1som	ne
ulm	MAF	1som_ne	-0.441256	0.659053	0.00326172	1som	ne
ulm	NFE2L2	1som_nne	-0.454228	0.649692	0.221334	1som	nne
ulm	PITX2	1som_ne	-0.464686	0.642184	0.0224398	1som	ne
ulm	GATA3	1som_nne	-0.4985	0.618161	0.543866	1som	nne
ulm	NFIL3	1som_nne	-0.501896	0.61577	0.095038	1som	nne
ulm	EBF1	1som_undecided	-0.50611	0.612809	0.0036011	1som	undecided
ulm	NFIL3	1som_ne	-0.5283	0.597323	0.146072	1som	ne
ulm	MAF	1som_undecided	-0.530911	0.595512	0.00414954	1som	undecided
ulm	JUND	1som_ne	-0.55212	0.5809	0.0240142	1som	ne
ulm	ZEB1	1som_undecided	-0.563246	0.573302	0.0430215	1som	undecided
ulm	GATA6	1som_ne	-0.571165	0.567923	0.00341386	1som	ne
ulm	NFIL3	1som_undecided	-0.6161	0.537866	0.102902	1som	undecided
ulm	E2F3	1som_nne	-0.644048	0.519585	0.0306274	1som	nne
ulm	PITX1	1som_nne	-0.677436	0.498172	0.330199	1som	nne
ulm	DNMT3B	1som_undecided	-0.704275	0.481306	0.637638	1som	undecided
ulm	GATA3	1som_undecided	-0.754213	0.450769	0.00800065	1som	undecided
ulm	GATA6	1som_undecided	-0.766811	0.443243	0.00116586	1som	undecided
ulm	SSRP1	1som_undecided	-0.801545	0.422868	1.56612	1som	undecided
ulm	RORA	1som_ne	-0.812695	0.416445	0.0504078	1som	ne
ulm	ONECUT1	1som_ne	-0.856498	0.391778	0.0261531	1som	ne
ulm	RORA	1som_nne	-0.887956	0.374622	0.0564369	1som	nne
ulm	EBF1	1som_nne	-0.891603	0.372664	0.00603374	1som	nne
ulm	GATA3	1som_ne	-0.897086	0.369731	0.00081188	1som	ne
ulm	FOXM1	1som_ne	-0.897264	0.369636	0.196915	1som	ne
ulm	ONECUT1	1som_nne	-0.904388	0.365849	0.0309445	1som	nne
ulm	E2F3	1som_ne	-0.915131	0.360183	0.0564091	1som	ne
ulm	HHEX	1som_nne	-0.966977	0.333619	0.177896	1som	nne
ulm	MAF	1som_nne	-1.02579	0.305058	0.00651042	1som	nne
ulm	JUND	1som_nne	-1.07825	0.280994	0.0533862	1som	nne
ulm	PITX1	1som_undecided	-1.07924	0.280551	0.0183593	1som	undecided
ulm	RORA	1som_undecided	-1.12846	0.259199	0.0597097	1som	undecided
ulm	SSRP1	1som_ne	-1.16751	0.24308	1.16456	1som	ne
ulm	DNMT3B	1som_ne	-1.20158	0.229604	0.672124	1som	ne
ulm	DNMT3B	1som_nne	-1.28659	0.198317	0.396261	1som	nne
ulm	ZBTB18	1som_ne	-1.32715	0.184541	0.00514152	1som	ne
ulm	ZBTB18	1som_undecided	-2.14962	0.0316499	0.0121834	1som	undecided
ulm	ZBTB18	1som_nne	-5.56283	2.8424e-08	0.0137631	1som	nne

### Sheet: 1som_Vnt_Gradient
statistic	TF	Cluster	Activity	p_value	Expression	StageOnly	CellType
ulm	TBXT	1som_Vnt	2.93501	0.00335585	0.0121569	1som	Vnt
ulm	TBXT	1som_ne	0.334889	0.737727	0.000352265	1som	ne
ulm	TBXT	1som_undecided	0.194418	0.84586	0.00909204	1som	undecided
ulm	TBXT	1som_nne	0.113734	0.909455	0.0116894	1som	nne
