## Supplementary material for "Integrated Single-cell Analysis Uncovers Regulatory Logic of Cranial Ectoderm Development": supp table 8

### Sheet: 7som_nne_Exclusive
statistic	TF	Cluster	Activity	p_value	Expression	StageOnly	CellType
ulm	ISL1	7som_nne	5.34882	9.3893e-08	0.115648	7som	nne
ulm	SALL3	7som_nne	2.81515	0.00490123	0.0035208	7som	nne
ulm	NFATC1	7som_nne	1.13312	0.257237	0.00842969	7som	nne
ulm	KLF4	7som_nne	1.09085	0.275409	0.00229755	7som	nne
ulm	DLX5	7som_nne	1.08307	0.278849	1.71317	7som	nne
ulm	PPARG	7som_nne	0.574155	0.565898	0.0302595	7som	nne
ulm	E2F6	7som_nne	0.450898	0.652089	0.628052	7som	nne
ulm	CREM	7som_nne	0.302025	0.76265	0.0445142	7som	nne
ulm	NR3C2	7som_nne	0.291983	0.770316	0.0255597	7som	nne
ulm	THRA	7som_nne	0.289292	0.772374	0.0387005	7som	nne
ulm	PRDM1	7som_nne	0.256927	0.79725	0.061369	7som	nne
ulm	VSX2	7som_nne	0.193234	0.846786	0.00286037	7som	nne
ulm	ISL1	7som_ne	-0.0411008	0.967218	0.000799018	7som	ne
ulm	NR3C2	7som_Vnt	-0.260574	0.794435	0.0307065	7som	Vnt
ulm	E2F6	7som_Vnt	-0.291348	0.770802	0.391301	7som	Vnt
ulm	THRA	7som_nc	-0.307623	0.758386	0.0242082	7som	nc
ulm	CREM	7som_Vnt	-0.349803	0.726506	0.049705	7som	Vnt
ulm	NR3C2	7som_ne	-0.401482	0.688089	0.0155225	7som	ne
ulm	VSX2	7som_ne	-0.425849	0.670243	0.000513668	7som	ne
ulm	NR3C2	7som_nc	-0.435535	0.6632	0.0122396	7som	nc
ulm	E2F6	7som_ne	-0.448897	0.653532	0.554573	7som	ne
ulm	VSX2	7som_nc	-0.461968	0.644131	0.00352996	7som	nc
ulm	CREM	7som_ne	-0.486337	0.626757	0.0555183	7som	ne
ulm	E2F6	7som_nc	-0.486972	0.626307	0.61188	7som	nc
ulm	KLF4	7som_ne	-0.492133	0.622655	0.00927649	7som	ne
ulm	NFATC1	7som_ne	-0.643234	0.520112	0.000248961	7som	ne
ulm	THRA	7som_Vnt	-0.660271	0.509121	0.0551971	7som	Vnt
ulm	SALL3	7som_ne	-0.710086	0.477696	0.0212938	7som	ne
ulm	KLF4	7som_Vnt	-0.737232	0.461028	0.0541457	7som	Vnt
ulm	SALL3	7som_nc	-0.770319	0.44116	0.00353684	7som	nc
ulm	DLX5	7som_ne	-1.10121	0.270878	0.00341834	7som	ne
ulm	PPARG	7som_ne	-1.1471	0.251416	0.00372053	7som	ne
ulm	DLX5	7som_nc	-1.19464	0.232305	0.37647	7som	nc
ulm	PRDM1	7som_nc	-1.54352	0.122791	0.0102789	7som	nc
ulm	THRA	7som_ne	-1.62981	0.103227	0.0184627	7som	ne
ulm	CREM	7som_nc	-1.90842	0.0564144	0.0453283	7som	nc
ulm	KLF4	7som_nc	-2.09792	0.0359798	0.00238693	7som	nc
ulm	PRDM1	7som_ne	-2.15775	0.0310115	0.00429141	7som	ne
ulm	PPARG	7som_nc	-2.51242	0.0120329	0.00409183	7som	nc

### Sheet: 7som_nne_Gradient
statistic	TF	Cluster	Activity	p_value	Expression	StageOnly	CellType
ulm	BRCA1	7som_nne	1.07414	0.282828	0.26624	7som	nne
ulm	BRCA1	7som_nc	0.909313	0.363244	0.365225	7som	nc
ulm	BRCA1	7som_ne	0.695974	0.486489	0.41489	7som	ne
ulm	BRCA1	7som_Vnt	0.525042	0.599585	0.343824	7som	Vnt

### Sheet: 7som_nc_Gradient
statistic	TF	Cluster	Activity	p_value	Expression	StageOnly	CellType
ulm	MTA1	7som_nc	4.10291	4.16771e-05	0.537702	7som	nc
ulm	NCOA1	7som_nc	2.23628	0.0253928	0.0525743	7som	nc
ulm	RARB	7som_nc	1.90074	0.0574132	0.0511373	7som	nc
ulm	EGR2	7som_nc	1.07346	0.283136	0.00241425	7som	nc
ulm	NCOA1	7som_ne	0.903325	0.366412	0.0572108	7som	ne
ulm	RARB	7som_ne	0.86186	0.38882	0.0101872	7som	ne
ulm	RARB	7som_nne	0.798779	0.42447	0.0544884	7som	nne
ulm	MTA1	7som_ne	0.79336	0.427619	0.575976	7som	ne
ulm	EGR2	7som_nne	0.638441	0.523226	0.00131067	7som	nne
ulm	NCOA1	7som_Vnt	0.449234	0.653289	0.083543	7som	Vnt
ulm	MTA1	7som_nne	0.183011	0.854799	0.349753	7som	nne
ulm	MTA1	7som_Vnt	0.119185	0.905135	0.682458	7som	Vnt
ulm	NCOA1	7som_nne	0.0653439	0.947904	0.103917	7som	nne

### Sheet: 7som_nc_Exclusive
statistic	TF	Cluster	Activity	p_value	Expression	StageOnly	CellType
ulm	MITF	7som_nc	3.06703	0.00217763	0.0196273	7som	nc
ulm	CEBPZ	7som_nc	2.58575	0.00975448	0.987233	7som	nc
ulm	KLF8	7som_nc	2.4903	0.012807	0.00208679	7som	nc
ulm	NCOA2	7som_nc	2.16575	0.030394	0.0207704	7som	nc
ulm	SMARCC1	7som_nc	1.94971	0.0512861	1.92634	7som	nc
ulm	GATA6	7som_nc	1.52053	0.128462	0.00289674	7som	nc
ulm	SMAD5	7som_nc	1.39816	0.162148	0.541109	7som	nc
ulm	DMTF1	7som_nc	1.30346	0.1925	0.123761	7som	nc
ulm	NANOG	7som_nc	1.10198	0.270541	0.0211371	7som	nc
ulm	SMAD6	7som_nc	1.04932	0.294097	0.0635388	7som	nc
ulm	MLXIPL	7som_nc	0.882918	0.377338	0.00620246	7som	nc
ulm	DNMT3B	7som_nc	0.802751	0.42217	0.476245	7som	nc
ulm	ZNF143	7som_nc	0.788267	0.430591	0.496485	7som	nc
ulm	MTA3	7som_nc	0.284252	0.776233	0.319789	7som	nc
ulm	NRG1	7som_nc	0.0148651	0.988141	0.00282014	7som	nc
ulm	SMARCC1	7som_nne	-0.0742288	0.940832	1.24245	7som	nne
ulm	NCOA2	7som_ne	-0.127259	0.898742	0.0179885	7som	ne
ulm	MITF	7som_Vnt	-0.223081	0.823484	0.183131	7som	Vnt
ulm	DMTF1	7som_Vnt	-0.276389	0.782265	0.141468	7som	Vnt
ulm	SMAD5	7som_ne	-0.307163	0.758736	0.531297	7som	ne
ulm	MTA3	7som_Vnt	-0.336451	0.73655	0.474058	7som	Vnt
ulm	SMAD6	7som_Vnt	-0.336451	0.73655	0.0742049	7som	Vnt
ulm	NRG1	7som_nne	-0.395438	0.692542	0.00210369	7som	nne
ulm	DMTF1	7som_ne	-0.425849	0.670243	0.0912493	7som	ne
ulm	DMTF1	7som_nne	-0.444537	0.65668	0.0694981	7som	nne
ulm	NRG1	7som_ne	-0.445692	0.655846	0.00232937	7som	ne
ulm	CEBPZ	7som_Vnt	-0.460856	0.644929	0.629927	7som	Vnt
ulm	SMARCC1	7som_Vnt	-0.460856	0.644929	1.74168	7som	Vnt
ulm	NANOG	7som_ne	-0.478724	0.632163	0.0438196	7som	ne
ulm	GATA6	7som_ne	-0.487695	0.625794	0.00117773	7som	ne
ulm	MLXIPL	7som_ne	-0.518393	0.604215	0.00162494	7som	ne
ulm	SMAD6	7som_ne	-0.518393	0.604215	0.0561903	7som	ne
ulm	SMAD6	7som_nne	-0.541144	0.588441	0.206407	7som	nne
ulm	MTA3	7som_nne	-0.541144	0.588441	0.692843	7som	nne
ulm	SMAD5	7som_Vnt	-0.550994	0.581671	0.664371	7som	Vnt
ulm	GATA6	7som_nne	-0.683743	0.49418	0.0183501	7som	nne
ulm	CEBPZ	7som_ne	-0.710086	0.477696	0.919298	7som	ne
ulm	SMARCC1	7som_ne	-0.710086	0.477696	1.96643	7som	ne
ulm	ZNF143	7som_Vnt	-0.71466	0.474864	0.569015	7som	Vnt
ulm	ZNF143	7som_nne	-0.726959	0.467297	0.817767	7som	nne
ulm	CEBPZ	7som_nne	-0.741251	0.458588	0.578951	7som	nne
ulm	DNMT3B	7som_ne	-0.847483	0.396781	0.740654	7som	ne
ulm	NCOA2	7som_Vnt	-0.851217	0.394704	0.0460036	7som	Vnt
ulm	SMAD5	7som_nne	-0.955199	0.33954	0.424617	7som	nne
ulm	NCOA2	7som_nne	-0.956269	0.338999	0.0247931	7som	nne
ulm	MITF	7som_ne	-1.00171	0.316548	0.0899187	7som	ne
ulm	ZNF143	7som_ne	-1.10121	0.270878	0.451173	7som	ne
ulm	NANOG	7som_Vnt	-1.13291	0.257327	0.0261119	7som	Vnt
ulm	KLF8	7som_ne	-1.18689	0.235347	0.00278444	7som	ne
ulm	DNMT3B	7som_nne	-1.24024	0.214966	0.367689	7som	nne
ulm	NANOG	7som_nne	-1.75968	0.0785441	0.0422939	7som	nne
ulm	MITF	7som_nne	-1.82812	0.0676121	0.0587626	7som	nne
ulm	DNMT3B	7som_Vnt	-2.65498	0.0079653	0.553075	7som	Vnt
ulm	MTA3	7som_ne	-7.01292	2.76229e-12	0.605069	7som	ne

### Sheet: 7som_ne_Gradient
statistic	TF	Cluster	Activity	p_value	Expression	StageOnly	CellType
ulm	CEBPD	7som_ne	1.28743	0.198026	0.00108611	7som	ne
ulm	HEY1	7som_ne	1.27569	0.202145	0.0251921	7som	ne
ulm	CEBPD	7som_nne	0.434866	0.663685	0.00383978	7som	nne
ulm	HEY1	7som_nc	0.301579	0.76299	0.0259277	7som	nc
ulm	HEY1	7som_nne	0.178334	0.85847	0.0939651	7som	nne

### Sheet: 7som_ne_Exclusive
statistic	TF	Cluster	Activity	p_value	Expression	StageOnly	CellType
ulm	GATA5	7som_ne	2.18282	0.0291119	0.00447534	7som	ne
ulm	EBF1	7som_ne	1.5795	0.114307	0.0169799	7som	ne
ulm	MYF5	7som_ne	1.40868	0.159013	7.86032e-05	7som	ne
ulm	HSF2	7som_ne	0.882742	0.377433	0.543797	7som	ne
ulm	DNMT1	7som_ne	0.854835	0.392698	0.101327	7som	ne
ulm	E2F3	7som_ne	0.649302	0.516183	0.052236	7som	ne
ulm	DLX3	7som_ne	0.577806	0.563431	0.00365014	7som	ne
ulm	MXI1	7som_ne	0.0998133	0.920498	0.0839084	7som	ne
ulm	FOXO1	7som_ne	0.0454482	0.963753	0.00233808	7som	ne
ulm	E2F3	7som_Vnt	-0.015243	0.987839	0.0758128	7som	Vnt
ulm	DNMT1	7som_Vnt	-0.0759996	0.939424	0.208533	7som	Vnt
ulm	HSF2	7som_nne	-0.121016	0.903685	0.356482	7som	nne
ulm	MXI1	7som_nne	-0.148144	0.882238	0.113154	7som	nne
ulm	MYF5	7som_nc	-0.156579	0.875585	0.0032135	7som	nc
ulm	FOXO1	7som_nc	-0.197029	0.843816	0.00910392	7som	nc
ulm	EBF1	7som_Vnt	-0.276389	0.782265	0.0420683	7som	Vnt
ulm	EBF1	7som_nne	-0.444537	0.65668	0.0199031	7som	nne
ulm	EBF1	7som_nc	-0.461968	0.644131	0.0233745	7som	nc
ulm	DLX3	7som_Vnt	-0.504913	0.61365	0.00547148	7som	Vnt
ulm	HSF2	7som_Vnt	-0.521502	0.602049	0.521843	7som	Vnt
ulm	E2F3	7som_nc	-0.52271	0.601207	0.0287297	7som	nc
ulm	HSF2	7som_nc	-0.53805	0.590575	0.480192	7som	nc
ulm	E2F3	7som_nne	-0.562288	0.573954	0.022503	7som	nne
ulm	MXI1	7som_nc	-0.760198	0.447184	0.0771347	7som	nc
ulm	DNMT1	7som_nc	-0.776848	0.437298	0.0959461	7som	nc
ulm	DLX3	7som_nne	-0.812122	0.416774	0.33164	7som	nne
ulm	GATA5	7som_nne	-0.812122	0.416774	0.0490706	7som	nne
ulm	DLX3	7som_nc	-0.84397	0.398741	0.00349124	7som	nc
ulm	GATA5	7som_nc	-0.84397	0.398741	0.0040677	7som	nc
ulm	DNMT1	7som_nne	-0.991581	0.321467	0.0603164	7som	nne
ulm	MXI1	7som_Vnt	-1.81334	0.0698602	0.198724	7som	Vnt

### Sheet: 7som_Vnt_Exclusive
statistic	TF	Cluster	Activity	p_value	Expression	StageOnly	CellType
ulm	IRX1	7som_Vnt	6.34684	2.46367e-10	0.0201573	7som	Vnt
ulm	MSX1	7som_Vnt	3.73323	0.000191883	0.0971594	7som	Vnt
ulm	SCX	7som_Vnt	2.63304	0.00849762	0.0225494	7som	Vnt
ulm	MTF1	7som_Vnt	2.52802	0.0115121	0.0633011	7som	Vnt
ulm	SIRT1	7som_Vnt	2.08173	0.0374354	0.549358	7som	Vnt
ulm	KLF11	7som_Vnt	1.93158	0.0534879	0.229722	7som	Vnt
ulm	SOX4	7som_Vnt	1.66988	0.0950286	0.0593615	7som	Vnt
ulm	HHEX	7som_Vnt	1.54203	0.123151	0.0255755	7som	Vnt
ulm	SP3	7som_Vnt	1.07793	0.281136	0.335064	7som	Vnt
ulm	HES1	7som_Vnt	0.935615	0.349532	0.738864	7som	Vnt
ulm	XBP1	7som_Vnt	0.659035	0.509914	0.529564	7som	Vnt
ulm	SREBF2	7som_Vnt	0.609511	0.542223	0.26129	7som	Vnt
ulm	ELF1	7som_Vnt	0.583504	0.55959	0.250338	7som	Vnt
ulm	IRF8	7som_Vnt	0.580201	0.561815	0.168997	7som	Vnt
ulm	IRF2	7som_Vnt	0.436717	0.662342	0.162829	7som	Vnt
ulm	NKX2-1	7som_Vnt	0.395133	0.692768	0.27771	7som	Vnt
ulm	MXD1	7som_Vnt	0.363664	0.716129	0.101971	7som	Vnt
ulm	KAT7	7som_Vnt	0.314545	0.753125	0.93979	7som	Vnt
ulm	RARG	7som_Vnt	0.217034	0.828194	0.14335	7som	Vnt
ulm	SREBF1	7som_Vnt	0.0707382	0.94361	0.104563	7som	Vnt
ulm	MAF	7som_Vnt	0.0243235	0.980596	0.00918595	7som	Vnt
ulm	MXD1	7som_ne	-0.0213607	0.982959	0.0747463	7som	ne
ulm	NKX2-1	7som_ne	-0.13679	0.891204	0.0069847	7som	ne
ulm	IRX1	7som_ne	-0.141916	0.887154	0.124826	7som	ne
ulm	IRX1	7som_nne	-0.148144	0.882238	0.401992	7som	nne
ulm	HHEX	7som_ne	-0.153717	0.877841	0.0262281	7som	ne
ulm	IRX1	7som_nc	-0.153952	0.877656	0.00810118	7som	nc
ulm	HES1	7som_nc	-0.155431	0.87649	0.0238406	7som	nc
ulm	HES1	7som_nne	-0.238508	0.8115	0.229261	7som	nne
ulm	HES1	7som_ne	-0.244239	0.80706	0.113422	7som	ne
ulm	MXD1	7som_nc	-0.274655	0.783597	0.0812788	7som	nc
ulm	MTF1	7som_nc	-0.344206	0.730711	0.054927	7som	nc
ulm	MAF	7som_ne	-0.349231	0.726936	0.00376293	7som	ne
ulm	SOX4	7som_ne	-0.363338	0.716373	0.0480454	7som	ne
ulm	HHEX	7som_nne	-0.38753	0.698386	0.0952042	7som	nne
ulm	KLF11	7som_ne	-0.425849	0.670243	0.205419	7som	ne
ulm	KAT7	7som_nc	-0.439778	0.660124	1.04763	7som	nc
ulm	KLF11	7som_nne	-0.444537	0.65668	0.110097	7som	nne
ulm	KLF11	7som_nc	-0.461968	0.644131	0.229184	7som	nc
ulm	SP3	7som_nc	-0.538577	0.590211	0.5439	7som	nc
ulm	SIRT1	7som_ne	-0.541456	0.588226	0.410714	7som	ne
ulm	ELF1	7som_ne	-0.6056	0.544817	0.276393	7som	ne
ulm	ELF1	7som_nne	-0.659293	0.509749	0.346105	7som	nne
ulm	MXD1	7som_nne	-0.699595	0.484224	0.065598	7som	nne
ulm	SREBF1	7som_ne	-0.71217	0.476404	0.0462646	7som	ne
ulm	IRF2	7som_ne	-0.73341	0.463355	0.109076	7som	ne
ulm	NKX2-1	7som_nc	-0.742846	0.457622	0.00269383	7som	nc
ulm	IRF2	7som_nne	-0.765599	0.443964	0.162847	7som	nne
ulm	IRF8	7som_ne	-0.777976	0.436633	0.0821349	7som	ne
ulm	SCX	7som_ne	-0.777976	0.436633	0.185742	7som	ne
ulm	IRF8	7som_nne	-0.812122	0.416774	0.0556212	7som	nne
ulm	SCX	7som_nne	-0.812122	0.416774	0.210691	7som	nne
ulm	SP3	7som_nne	-0.835322	0.40359	0.454377	7som	nne
ulm	IRF8	7som_nc	-0.84397	0.398741	0.072742	7som	nc
ulm	SCX	7som_nc	-0.84397	0.398741	0.136478	7som	nc
ulm	MTF1	7som_ne	-0.898596	0.368926	0.0658694	7som	ne
ulm	SREBF2	7som_nne	-0.934689	0.35001	0.271066	7som	nne
ulm	MTF1	7som_nne	-0.938039	0.348286	0.0701829	7som	nne
ulm	HHEX	7som_nc	-0.974828	0.329709	0.0385879	7som	nc
ulm	MAF	7som_nne	-0.99509	0.319757	0.00325295	7som	nne
ulm	SOX4	7som_nne	-0.99509	0.319757	0.0432558	7som	nne
ulm	KAT7	7som_ne	-0.996109	0.319262	1.00937	7som	ne
ulm	RARG	7som_ne	-1.00496	0.314981	0.119652	7som	ne
ulm	SIRT1	7som_nc	-1.01474	0.310294	0.569734	7som	nc
ulm	XBP1	7som_ne	-1.01926	0.308146	0.719704	7som	ne
ulm	MAF	7som_nc	-1.03412	0.301149	0.00180226	7som	nc
ulm	SOX4	7som_nc	-1.03412	0.301149	0.0667965	7som	nc
ulm	RARG	7som_nne	-1.04907	0.294212	0.187978	7som	nne
ulm	NKX2-1	7som_nne	-1.064	0.287397	0.00163117	7som	nne
ulm	XBP1	7som_nne	-1.064	0.287397	0.285967	7som	nne
ulm	RARG	7som_nc	-1.09022	0.275687	0.172957	7som	nc
ulm	XBP1	7som_nc	-1.10573	0.268914	0.675409	7som	nc
ulm	SP3	7som_ne	-1.12829	0.259271	0.44741	7som	ne
ulm	KAT7	7som_nne	-1.15092	0.249841	0.899358	7som	nne
ulm	SREBF2	7som_ne	-1.27232	0.203338	0.34737	7som	ne
ulm	SREBF1	7som_nne	-1.33841	0.180845	0.0558766	7som	nne
ulm	SREBF2	7som_nc	-1.38029	0.167581	0.20911	7som	nc
ulm	SREBF1	7som_nc	-1.69762	0.0896629	0.0264347	7som	nc
ulm	IRF2	7som_nc	-1.70534	0.0882142	0.163925	7som	nc
ulm	SIRT1	7som_nne	-2.00825	0.0446889	0.405288	7som	nne
ulm	MSX1	7som_ne	-2.07809	0.0377694	4.0574	7som	ne
ulm	MSX1	7som_nc	-2.577	0.0100047	8.026	7som	nc
ulm	ELF1	7som_nc	-3.34141	0.000841816	0.241211	7som	nc
ulm	MSX1	7som_nne	-4.78911	1.74086e-06	5.79451	7som	nne

### Sheet: 7som_Vnt_Gradient
statistic	TF	Cluster	Activity	p_value	Expression	StageOnly	CellType
ulm	PROX1	7som_Vnt	2.05552	0.039899	0.0153629	7som	Vnt
ulm	TCF3	7som_Vnt	1.6433	0.100407	0.757653	7som	Vnt
ulm	SMAD3	7som_Vnt	1.28732	0.198064	0.0219323	7som	Vnt
ulm	TCF3	7som_nne	0.962685	0.335768	0.706034	7som	nne
ulm	SMAD3	7som_nne	0.773217	0.439443	0.0137679	7som	nne
ulm	SMAD3	7som_nc	0.468645	0.639351	0.0131304	7som	nc
ulm	PROX1	7som_ne	0.253504	0.799893	0.000608386	7som	ne
ulm	TCF3	7som_nc	0.234729	0.814432	0.843864	7som	nc
ulm	TCF3	7som_ne	0.0194316	0.984498	0.72104	7som	ne
ulm	SMAD3	7som_ne	0.00193464	0.998456	0.0214683	7som	ne
