## Supplementary material for "Integrated Single-cell Analysis Uncovers Regulatory Logic of Cranial Ectoderm Development": supp table 3

### Sheet: Top30_HH5
StageOnly	TF	avg_activity	avg_expr	Group
HH5	HNF1B	5.54512	0	Top 5 (positive)
HH5	SALL3	5.22003	0.0163744	Top 5 (positive)
HH5	FOXA2	4.02411	0.474945	Top 5 (positive)
HH5	HESX1	3.98979	3.45969	Top 5 (positive)
HH5	CDX1	3.82966	0.00127844	Top 5 (positive)
HH5	TCF7L2	3.70688	1.22799	Top 5 (positive)
HH5	ARX	3.60432	0.00266737	Top 5 (positive)
HH5	HAND2	3.58791	0.000156882	Top 5 (positive)
HH5	JUN	3.42058	1.02132	Top 5 (positive)
HH5	MECOM	3.40424	0.00209986	Top 5 (positive)
HH5	SP1	3.31571	0.112813	Top 5 (positive)
HH5	PPARG	3.21373	0.0112738	Top 5 (positive)
HH5	PAX3	3.05198	0.00419138	Top 5 (positive)
HH5	TFAP4	2.76262	0.0357922	Top 5 (positive)
HH5	CTNNB1	2.74094	2.67396	Top 5 (positive)
HH5	EGR1	2.70272	0.0236149	Top 5 (positive)
HH5	FOXO1	2.70213	0.0248501	Top 5 (positive)
HH5	SALL4	2.6959	3.43366	Top 5 (positive)
HH5	HOXB7	2.63476	0	Top 5 (positive)
HH5	POU4F2	2.57772	0.00582506	Top 5 (positive)
HH5	PPARGC1A	2.54244	0.00736259	Top 5 (positive)
HH5	HSF1	2.46358	0.0216308	Top 5 (positive)
HH5	LMX1B	2.41538	0.107572	Top 5 (positive)
HH5	CEBPB	2.25768	0.0002014	Top 5 (positive)
HH5	TFAP2C	2.23778	0.111293	Top 5 (positive)
HH5	KDM5B	2.20527	0.954031	Top 5 (positive)
HH5	SP3	2.16462	0.424105	Top 5 (positive)
HH5	PGR	2.12083	0.00831922	Top 5 (positive)
HH5	TBX5	2.08841	0.00176501	Top 5 (positive)
HH5	DNMT3A	2.07792	1.70403	Top 5 (positive)

### Sheet: Bottom30_HH5
StageOnly	TF	avg_activity	avg_expr	Group
HH5	ZBTB18	-2.04015	0.0074887	Bottom 5 (negative)
HH5	BHLHE40	-1.99667	0.00494754	Bottom 5 (negative)
HH5	CTBP1	-1.74105	0.580305	Bottom 5 (negative)
HH5	HDAC1	-1.7263	0.481512	Bottom 5 (negative)
HH5	MSX2	-1.61614	0.139926	Bottom 5 (negative)
HH5	HEY1	-1.56045	0.0156718	Bottom 5 (negative)
HH5	NR5A1	-1.44047	0.0135769	Bottom 5 (negative)
HH5	MTA1	-1.4392	0.972892	Bottom 5 (negative)
HH5	TBX3	-1.43765	0.00737967	Bottom 5 (negative)
HH5	MECP2	-1.23661	0.00313896	Bottom 5 (negative)
HH5	CEBPD	-1.15333	0.00397985	Bottom 5 (negative)
HH5	HDAC3	-1.12244	0.23059	Bottom 5 (negative)
HH5	ZEB1	-1.08676	0.0436987	Bottom 5 (negative)
HH5	ZFPM1	-1.07806	0.0820828	Bottom 5 (negative)
HH5	HBP1	-0.992969	0.198511	Bottom 5 (negative)
HH5	E2F1	-0.905828	0.162174	Bottom 5 (negative)
HH5	TFDP1	-0.85026	1.30607	Bottom 5 (negative)
HH5	NR4A2	-0.833808	0.000508453	Bottom 5 (negative)
HH5	SNAI2	-0.822315	0.02323	Bottom 5 (negative)
HH5	IRF2	-0.798376	0.0774911	Bottom 5 (negative)
HH5	NCOA3	-0.771594	0.0935295	Bottom 5 (negative)
HH5	ZBTB17	-0.768866	0.129486	Bottom 5 (negative)
HH5	HOXA9	-0.76073	0.00414186	Bottom 5 (negative)
HH5	NCOR2	-0.743282	1.08378	Bottom 5 (negative)
HH5	ZEB2	-0.730325	0.440543	Bottom 5 (negative)
HH5	ZBED1	-0.724789	0.184213	Bottom 5 (negative)
HH5	JUND	-0.679757	0.139343	Bottom 5 (negative)
HH5	E2F3	-0.633455	0.0325201	Bottom 5 (negative)
HH5	MEIS1	-0.627504	0.0288028	Bottom 5 (negative)
HH5	NFIB	-0.600098	0.00132273	Bottom 5 (negative)

### Sheet: Top30_1som
StageOnly	TF	avg_activity	avg_expr	Group
1som	EGR2	4.03044	0.00501457	Top 5 (positive)
1som	HLX	2.61814	0.000679881	Top 5 (positive)
1som	ID3	2.55705	1.91682	Top 5 (positive)
1som	NFATC3	2.46601	0.0184378	Top 5 (positive)
1som	HESX1	2.44468	4.55459	Top 5 (positive)
1som	FOXA2	2.38257	0.334479	Top 5 (positive)
1som	NR4A1	2.36927	6.62685e-05	Top 5 (positive)
1som	SMAD9	2.34417	0.0199341	Top 5 (positive)
1som	ATF1	2.28387	0.430616	Top 5 (positive)
1som	KDM5A	2.24581	0.238038	Top 5 (positive)
1som	PAX6	2.17694	0.168051	Top 5 (positive)
1som	WT1	2.14638	0	Top 5 (positive)
1som	PROX1	2.11173	0.00712994	Top 5 (positive)
1som	HAND2	2.06595	0.000276525	Top 5 (positive)
1som	SIX3	2.0571	3.17774	Top 5 (positive)
1som	GLI2	2.05522	0.390631	Top 5 (positive)
1som	SMAD5	2.04992	0.971669	Top 5 (positive)
1som	TFAP2B	1.93773	0.0378413	Top 5 (positive)
1som	HIF1A	1.89715	0.596572	Top 5 (positive)
1som	CTNNB1	1.88953	2.66188	Top 5 (positive)
1som	SMAD1	1.86943	0.515923	Top 5 (positive)
1som	ID2	1.85665	7.69906	Top 5 (positive)
1som	JDP2	1.80557	0.026427	Top 5 (positive)
1som	MYOG	1.79455	0	Top 5 (positive)
1som	DNMT1	1.79187	0.101961	Top 5 (positive)
1som	TFAP2C	1.73035	0.0774071	Top 5 (positive)
1som	FOXO1	1.70221	0.00806066	Top 5 (positive)
1som	ATF3	1.6996	0.0629658	Top 5 (positive)
1som	MYB	1.68337	0.0200659	Top 5 (positive)
1som	AR	1.67981	0.000581497	Top 5 (positive)

### Sheet: Bottom30_1som
StageOnly	TF	avg_activity	avg_expr	Group
1som	ZBTB18	-2.13042	0.0125997	Bottom 5 (negative)
1som	MTA1	-1.87979	0.780792	Bottom 5 (negative)
1som	CTBP1	-1.72229	0.67725	Bottom 5 (negative)
1som	HDAC3	-1.7178	0.426005	Bottom 5 (negative)
1som	HDAC1	-1.63555	0.745765	Bottom 5 (negative)
1som	CREM	-1.61892	0.0657137	Bottom 5 (negative)
1som	NR5A1	-1.60608	0.0166962	Bottom 5 (negative)
1som	PRDM1	-1.4993	0.0498499	Bottom 5 (negative)
1som	MSX2	-1.36045	0.0545145	Bottom 5 (negative)
1som	DEAF1	-1.14904	0.0861937	Bottom 5 (negative)
1som	NCOA1	-1.11277	0.0969135	Bottom 5 (negative)
1som	NFKB1	-1.0522	0.154616	Bottom 5 (negative)
1som	ETV3	-1.03459	0.0137588	Bottom 5 (negative)
1som	E2F1	-0.940508	0.225922	Bottom 5 (negative)
1som	ZBED1	-0.931596	0.16941	Bottom 5 (negative)
1som	STAT5A	-0.926829	0.0698321	Bottom 5 (negative)
1som	TBX5	-0.867548	0.000752662	Bottom 5 (negative)
1som	NFIB	-0.866101	0.00548216	Bottom 5 (negative)
1som	ELF1	-0.862399	0.224609	Bottom 5 (negative)
1som	YBX3	-0.848004	1.42159	Bottom 5 (negative)
1som	NEUROD1	-0.84792	0.000429108	Bottom 5 (negative)
1som	FOXA1	-0.844643	0.780142	Bottom 5 (negative)
1som	MEIS1	-0.806543	0.0236245	Bottom 5 (negative)
1som	ZFPM1	-0.782626	0.0710533	Bottom 5 (negative)
1som	CREBBP	-0.781941	0.895523	Bottom 5 (negative)
1som	HOXD13	-0.763293	0.000522431	Bottom 5 (negative)
1som	CEBPD	-0.757534	0.00197178	Bottom 5 (negative)
1som	DNMT3B	-0.727829	0.551295	Bottom 5 (negative)
1som	NFAT5	-0.723206	0.0446091	Bottom 5 (negative)
1som	NCOA2	-0.70819	0.0448343	Bottom 5 (negative)

### Sheet: Top30_4som
StageOnly	TF	avg_activity	avg_expr	Group
4som	FOXA2	2.75966	0.38507	Top 5 (positive)
4som	ASCL1	2.51442	0.0009137	Top 5 (positive)
4som	LHX2	2.32312	0.00348212	Top 5 (positive)
4som	SSRP1	2.18545	1.3766	Top 5 (positive)
4som	LRRFIP1	2.14018	0.155755	Top 5 (positive)
4som	HAND2	2.08774	0.000751338	Top 5 (positive)
4som	PAX6	1.98948	0.280804	Top 5 (positive)
4som	FOXD3	1.98771	0.0471534	Top 5 (positive)
4som	NFIC	1.95071	0.0129967	Top 5 (positive)
4som	CEBPG	1.91827	0.397132	Top 5 (positive)
4som	TFAP2C	1.9076	0.0451469	Top 5 (positive)
4som	POU2F1	1.88608	0.391388	Top 5 (positive)
4som	ATF3	1.84733	0.036167	Top 5 (positive)
4som	OVOL1	1.7856	0.00236804	Top 5 (positive)
4som	NR2F2	1.78138	0.101978	Top 5 (positive)
4som	HOXB3	1.75341	0	Top 5 (positive)
4som	BRCA1	1.74961	0.470606	Top 5 (positive)
4som	SMAD9	1.72962	0.02976	Top 5 (positive)
4som	FOXO1	1.72652	0.00242128	Top 5 (positive)
4som	OLIG2	1.70955	0.240689	Top 5 (positive)
4som	NR3C2	1.68628	0.0395816	Top 5 (positive)
4som	SP1	1.66847	0.108285	Top 5 (positive)
4som	ELK3	1.64229	0.100825	Top 5 (positive)
4som	CEBPB	1.62656	0.000168855	Top 5 (positive)
4som	ESRRB	1.6252	7.09814e-05	Top 5 (positive)
4som	CTNNB1	1.62514	2.22446	Top 5 (positive)
4som	OTX2	1.62226	1.03157	Top 5 (positive)
4som	LHX8	1.5354	0.000121301	Top 5 (positive)
4som	BHLHE41	1.48209	0.00280109	Top 5 (positive)
4som	THRB	1.43422	0.00124698	Top 5 (positive)

### Sheet: Fig2F_Bottom30all_4som
StageOnly	TF	avg_activity	avg_expr	Group
4som	HDAC1	-1.26418	0.535457	Bottom 5 (negative)
4som	ETV4	-1.108	0.00109964	Bottom 5 (negative)
4som	NCOA2	-1.09282	0.0457766	Bottom 5 (negative)
4som	PRDM1	-1.07381	0.0528674	Bottom 5 (negative)
4som	DNMT3B	-1.00248	0.58544	Bottom 5 (negative)
4som	CTBP1	-0.961442	0.54192	Bottom 5 (negative)
4som	ATF6	-0.94255	0.126322	Bottom 5 (negative)
4som	MSX1	-0.932085	4.23686	Bottom 5 (negative)
4som	KLF8	-0.917118	0.00402994	Bottom 5 (negative)
4som	EP300	-0.807796	0.344859	Bottom 5 (negative)
4som	NFAT5	-0.800393	0.0707088	Bottom 5 (negative)
4som	SREBF1	-0.767212	0.0763705	Bottom 5 (negative)
4som	TBX2	-0.743551	0.0017128	Bottom 5 (negative)
4som	ELF1	-0.733801	0.308571	Bottom 5 (negative)
4som	ATF4	-0.72877	1.70568	Bottom 5 (negative)
4som	ZNF143	-0.710465	0.771653	Bottom 5 (negative)
4som	NRG1	-0.707926	0.00100167	Bottom 5 (negative)
4som	TGFB1I1	-0.701097	0.0664479	Bottom 5 (negative)
4som	ZBTB18	-0.692935	0.0079622	Bottom 5 (negative)
4som	SRSF2	-0.629026	3.35962	Bottom 5 (negative)
4som	NFIB	-0.627672	0.000962113	Bottom 5 (negative)
4som	HDAC3	-0.627468	0.321648	Bottom 5 (negative)
4som	DEAF1	-0.611702	0.0921429	Bottom 5 (negative)
4som	ZFPM1	-0.599962	0.0508463	Bottom 5 (negative)
4som	BCL11B	-0.583258	0.000164788	Bottom 5 (negative)
4som	SREBF2	-0.557044	0.35927	Bottom 5 (negative)
4som	KAT7	-0.555547	0.960192	Bottom 5 (negative)
4som	SCX	-0.546274	0.158592	Bottom 5 (negative)
4som	DLX3	-0.532298	0.0558384	Bottom 5 (negative)
4som	KLF4	-0.506291	0.0195488	Bottom 5 (negative)

### Sheet: Top30_7som
StageOnly	TF	avg_activity	avg_expr	Group
7som	OTX2	4.36822	0.80792	Top 5 (positive)
7som	LHX2	4.29998	0.00142323	Top 5 (positive)
7som	ISL1	3.28818	0.0291118	Top 5 (positive)
7som	SSRP1	3.18442	1.33706	Top 5 (positive)
7som	FOXA2	3.12244	0.432679	Top 5 (positive)
7som	LHX8	2.95047	0	Top 5 (positive)
7som	ZIC1	2.90659	0.0399938	Top 5 (positive)
7som	NKX2-2	2.85693	0.0164726	Top 5 (positive)
7som	E2F4	2.71072	0.112474	Top 5 (positive)
7som	HOXA1	2.66282	0	Top 5 (positive)
7som	POU4F2	2.63486	0.002732	Top 5 (positive)
7som	PITX1	2.57425	0.28805	Top 5 (positive)
7som	JUN	2.53476	0.31722	Top 5 (positive)
7som	LEF1	2.49843	0.14063	Top 5 (positive)
7som	FOXD3	2.48157	0.216287	Top 5 (positive)
7som	ZBED1	2.38948	0.20199	Top 5 (positive)
7som	HIF1A	2.37416	0.608624	Top 5 (positive)
7som	SOX9	2.36607	0.455666	Top 5 (positive)
7som	SMAD9	2.32325	0.0432751	Top 5 (positive)
7som	TFAP2C	2.28872	0.0361532	Top 5 (positive)
7som	ATF1	2.28722	0.490385	Top 5 (positive)
7som	TP63	2.26181	0.013844	Top 5 (positive)
7som	EGR1	2.25205	0.00601614	Top 5 (positive)
7som	ONECUT1	2.23648	0.00756566	Top 5 (positive)
7som	CEBPB	2.21449	0	Top 5 (positive)
7som	HNF4A	2.20063	0	Top 5 (positive)
7som	TBXT	2.19349	0.0337059	Top 5 (positive)
7som	ARX	2.16421	0.00106004	Top 5 (positive)
7som	SRF	2.11875	0.332748	Top 5 (positive)
7som	CTNNB1	2.09091	2.3026	Top 5 (positive)

### Sheet: Bottom30_7som
StageOnly	TF	avg_activity	avg_expr	Group
7som	PRDM1	-1.98439	0.0189848	Bottom 5 (negative)
7som	MTA3	-1.90157	0.52294	Bottom 5 (negative)
7som	RUNX3	-1.82393	0.00180615	Bottom 5 (negative)
7som	KLF10	-1.71363	0.705928	Bottom 5 (negative)
7som	IRF1	-1.61789	0.0239512	Bottom 5 (negative)
7som	ATF6	-1.6147	0.110502	Bottom 5 (negative)
7som	ZNF148	-1.57877	0.128728	Bottom 5 (negative)
7som	EOMES	-1.51548	0.0209653	Bottom 5 (negative)
7som	HDAC1	-1.48709	0.326853	Bottom 5 (negative)
7som	NR4A1	-1.43234	0.00153209	Bottom 5 (negative)
7som	MSX1	-1.42774	4.49377	Bottom 5 (negative)
7som	NR0B1	-1.42108	0.0648669	Bottom 5 (negative)
7som	KLF6	-1.31663	0.171027	Bottom 5 (negative)
7som	BCL11B	-1.30751	0	Bottom 5 (negative)
7som	EP300	-1.26721	0.344779	Bottom 5 (negative)
7som	DNMT3A	-1.26216	0.773478	Bottom 5 (negative)
7som	SOX6	-1.25667	0.000531376	Bottom 5 (negative)
7som	KLF2	-1.25644	0.00662657	Bottom 5 (negative)
7som	NR0B2	-1.19814	7.23455e-05	Bottom 5 (negative)
7som	NFIA	-1.15881	0.0430724	Bottom 5 (negative)
7som	REL	-1.03083	0.0417869	Bottom 5 (negative)
7som	FOXL2	-1.0109	0.00617221	Bottom 5 (negative)
7som	ELF1	-1.0057	0.278512	Bottom 5 (negative)
7som	DNMT3B	-0.984987	0.534416	Bottom 5 (negative)
7som	SMARCA1	-0.966466	0.186542	Bottom 5 (negative)
7som	SREBF1	-0.919367	0.0582848	Bottom 5 (negative)
7som	STAT1	-0.839198	0.0762848	Bottom 5 (negative)
7som	MECP2	-0.83776	0.00410088	Bottom 5 (negative)
7som	NRF1	-0.772638	0.166244	Bottom 5 (negative)
7som	SATB1	-0.758887	0.0287041	Bottom 5 (negative)

### Sheet: Top30_HH11
StageOnly	TF	avg_activity	avg_expr	Group
HH11	NCOR2	3.86951	1.44092	Top 5 (positive)
HH11	SP1	3.48249	0.0678491	Top 5 (positive)
HH11	AR	3.44945	0.00582035	Top 5 (positive)
HH11	RARA	3.39698	0.083452	Top 5 (positive)
HH11	FOS	3.29762	0.26841	Top 5 (positive)
HH11	CLOCK	3.27565	0.00732225	Top 5 (positive)
HH11	EPAS1	3.25019	0.0088233	Top 5 (positive)
HH11	FOXA1	3.23631	0.259178	Top 5 (positive)
HH11	ATF2	3.10453	0.0435852	Top 5 (positive)
HH11	ATF1	2.98954	0.435718	Top 5 (positive)
HH11	PAX3	2.91679	0.0888237	Top 5 (positive)
HH11	HNF4A	2.88297	0	Top 5 (positive)
HH11	ETV4	2.87356	0.0106445	Top 5 (positive)
HH11	NFKB1	2.84899	0.265848	Top 5 (positive)
HH11	TFAP2A	2.82901	1.06756	Top 5 (positive)
HH11	NR5A1	2.80906	0.00323694	Top 5 (positive)
HH11	GATA4	2.79455	0.0084353	Top 5 (positive)
HH11	KLF5	2.79001	0.0201539	Top 5 (positive)
HH11	ATF6	2.7662	0.189748	Top 5 (positive)
HH11	EGR1	2.63821	0.0121755	Top 5 (positive)
HH11	SOX10	2.63376	0.55145	Top 5 (positive)
HH11	ATF4	2.58248	6.31071	Top 5 (positive)
HH11	HIF1A	2.56795	1.87757	Top 5 (positive)
HH11	SOX5	2.53828	0.601517	Top 5 (positive)
HH11	TP63	2.50661	0.0357793	Top 5 (positive)
HH11	ID2	2.50454	2.66081	Top 5 (positive)
HH11	TCF12	2.49169	5.25601	Top 5 (positive)
HH11	NKX2-5	2.45681	0.101924	Top 5 (positive)
HH11	NCOA1	2.44077	0.145442	Top 5 (positive)
HH11	XBP1	2.42631	1.33425	Top 5 (positive)

### Sheet: Bottom30_HH11
StageOnly	TF	avg_activity	avg_expr	Group
HH11	KLF8	-1.93776	0.00211019	Bottom 5 (negative)
HH11	KLF2	-1.24347	0.000449301	Bottom 5 (negative)
HH11	GLI3	-1.18425	0.980291	Bottom 5 (negative)
HH11	SMAD6	-1.10729	0.211421	Bottom 5 (negative)
HH11	SIM2	-1.05496	0.0124709	Bottom 5 (negative)
HH11	IKZF1	-1.01044	0	Bottom 5 (negative)
HH11	MECP2	-1.00192	0.000331793	Bottom 5 (negative)
HH11	ZBTB18	-0.943634	0.0442491	Bottom 5 (negative)
HH11	PPARGC1A	-0.93806	0.00539761	Bottom 5 (negative)
HH11	NFYB	-0.937127	0.626011	Bottom 5 (negative)
HH11	PPARG	-0.936105	0.00391716	Bottom 5 (negative)
HH11	FOXF2	-0.892899	0	Bottom 5 (negative)
HH11	SNAI2	-0.888354	0	Bottom 5 (negative)
HH11	HDAC1	-0.866248	0.690539	Bottom 5 (negative)
HH11	NKX2-1	-0.835754	0.103867	Bottom 5 (negative)
HH11	ZNF148	-0.803434	0.205965	Bottom 5 (negative)
HH11	RUNX3	-0.799672	0.00162879	Bottom 5 (negative)
HH11	ZBTB17	-0.773843	0.105346	Bottom 5 (negative)
HH11	CTBP1	-0.772443	1.35632	Bottom 5 (negative)
HH11	FOXL2	-0.738934	2.57304e-05	Bottom 5 (negative)
HH11	SMAD1	-0.678504	0.590823	Bottom 5 (negative)
HH11	SMAD5	-0.66021	0.993936	Bottom 5 (negative)
HH11	KLF11	-0.655878	0.209442	Bottom 5 (negative)
HH11	NR3C2	-0.638569	0.121954	Bottom 5 (negative)
HH11	MSC	-0.615012	0	Bottom 5 (negative)
HH11	SALL3	-0.613663	0.0653117	Bottom 5 (negative)
HH11	TBPL1	-0.608847	0.389547	Bottom 5 (negative)
HH11	BHLHA15	-0.603184	0	Bottom 5 (negative)
HH11	EGR2	-0.562473	0	Bottom 5 (negative)
HH11	HLX	-0.559664	0.00291618	Bottom 5 (negative)
