## Supplementary material for "Integrated Single-cell Analysis Uncovers Regulatory Logic of Cranial Ectoderm Development": supp table 7

### Sheet: 4som_undecided_Exclusive
statistic	TF	Cluster	Activity	p_value	Expression	StageOnly	CellType
ulm	FEZF1	4som_undecided	2.15845	0.0309568	0.00265766	4som	undecided
ulm	E2F1	4som_undecided	0.879041	0.379436	0.198415	4som	undecided
ulm	DEAF1	4som_undecided	0.605113	0.545141	0.0940383	4som	undecided
ulm	SOX17	4som_undecided	0.375286	0.707469	0.000707456	4som	undecided
ulm	E2F1	4som_ne	-0.169603	0.865332	0.304428	4som	ne
ulm	DEAF1	4som_nne	-0.324333	0.745704	0.0789356	4som	nne
ulm	DEAF1	4som_npb	-0.394837	0.692986	0.072281	4som	npb
ulm	E2F1	4som_npb	-0.448323	0.653947	0.21528	4som	npb
ulm	E2F1	4som_Vnt	-0.457264	0.647508	0.281293	4som	Vnt
ulm	DEAF1	4som_Vnt	-1.22197	0.221796	0.127849	4som	Vnt
ulm	E2F1	4som_nne	-1.64223	0.100627	0.211064	4som	nne
ulm	DEAF1	4som_ne	-1.72248	0.085066	0.0876107	4som	ne
ulm	SOX17	4som_nne	-2.51261	0.0120265	0.0016781	4som	nne
ulm	FEZF1	4som_ne	-3.11014	0.00188424	0.0108705	4som	ne

### Sheet: 4som_undecided_Gradient
statistic	TF	Cluster	Activity	p_value	Expression	StageOnly	CellType
ulm	TAL1	4som_undecided	1.40133	0.1612	0.00130925	4som	undecided
ulm	TAL1	4som_nne	0.461116	0.644742	0.0042278	4som	nne

### Sheet: 4som_nne_Exclusive
statistic	TF	Cluster	Activity	p_value	Expression	StageOnly	CellType
ulm	TFAP4	4som_nne	4.73224	2.30359e-06	0.0506798	4som	nne
ulm	ETS1	4som_nne	4.27228	1.98353e-05	0.19768	4som	nne
ulm	TFCP2	4som_nne	4.14004	3.54994e-05	0.0127897	4som	nne
ulm	PRDM1	4som_nne	2.9743	0.00295552	0.142823	4som	nne
ulm	HAND2	4som_nne	2.84184	0.00451001	0.00347394	4som	nne
ulm	MECOM	4som_nne	2.80052	0.00512846	0.00207419	4som	nne
ulm	PAX2	4som_nne	1.97358	0.048504	0.00223259	4som	nne
ulm	FLI1	4som_nne	1.57241	0.115941	0.00384156	4som	nne
ulm	MEIS1	4som_nne	1.1858	0.235779	0.0777654	4som	nne
ulm	FOXN1	4som_nne	1.15689	0.247393	0.000719119	4som	nne
ulm	NFIA	4som_nne	0.89756	0.369478	0.0200862	4som	nne
ulm	SATB1	4som_nne	0.707448	0.479333	0.0228265	4som	nne
ulm	NRF1	4som_nne	0.482407	0.629546	0.136044	4som	nne
ulm	NFKB2	4som_nne	0.104812	0.916531	0.00661654	4som	nne
ulm	PRDM1	4som_ne	0	1	0.0243406	4som	ne
ulm	PRDM1	4som_npb	0	1	0.0690849	4som	npb
ulm	NRF1	4som_Vnt	-0.0409209	0.967361	0.147561	4som	Vnt
ulm	HAND2	4som_undecided	-0.0835821	0.933393	0.000282753	4som	undecided
ulm	NFIA	4som_ne	-0.0866536	0.930952	0.0827853	4som	ne
ulm	NFKB2	4som_ne	-0.134909	0.892691	0.00325752	4som	ne
ulm	TFCP2	4som_undecided	-0.365301	0.714908	0.00447208	4som	undecided
ulm	NFKB2	4som_undecided	-0.426984	0.669416	0.00228778	4som	undecided
ulm	ETS1	4som_npb	-0.449833	0.652857	0.0943942	4som	npb
ulm	NFIA	4som_Vnt	-0.498676	0.618037	0.112576	4som	Vnt
ulm	NFIA	4som_npb	-0.558532	0.576515	0.0180853	4som	npb
ulm	NRF1	4som_ne	-0.559023	0.57618	0.172554	4som	ne
ulm	NFIA	4som_undecided	-0.572087	0.567298	0.0193674	4som	undecided
ulm	TFCP2	4som_npb	-0.600947	0.547912	0.00150151	4som	npb
ulm	ETS1	4som_undecided	-0.621345	0.534411	0.0488203	4som	undecided
ulm	PAX2	4som_npb	-0.62454	0.532311	0.00753205	4som	npb
ulm	PAX2	4som_undecided	-0.639697	0.522409	0.0251926	4som	undecided
ulm	MEIS1	4som_Vnt	-0.644012	0.519608	0.0815736	4som	Vnt
ulm	FLI1	4som_undecided	-0.65897	0.509956	0.00179919	4som	undecided
ulm	SATB1	4som_Vnt	-0.665171	0.505982	0.0353195	4som	Vnt
ulm	NRF1	4som_undecided	-0.69847	0.484927	0.186379	4som	undecided
ulm	PAX2	4som_ne	-0.700309	0.483778	0.00206012	4som	ne
ulm	MEIS1	4som_npb	-0.721316	0.470761	0.0258067	4som	npb
ulm	MECOM	4som_undecided	-0.738822	0.460062	0.000799355	4som	undecided
ulm	MEIS1	4som_undecided	-0.738822	0.460062	0.0253578	4som	undecided
ulm	TFAP4	4som_Vnt	-0.743856	0.457011	0.0448277	4som	Vnt
ulm	SATB1	4som_npb	-0.745016	0.45631	0.0137508	4som	npb
ulm	ETS1	4som_ne	-0.752612	0.451731	0.0451473	4som	ne
ulm	SATB1	4som_undecided	-0.763097	0.445454	0.0183338	4som	undecided
ulm	MECOM	4som_ne	-0.808829	0.418665	0.00354609	4som	ne
ulm	MEIS1	4som_ne	-0.808829	0.418665	0.0443265	4som	ne
ulm	TFAP4	4som_npb	-0.833149	0.404815	0.0544955	4som	npb
ulm	SATB1	4som_ne	-0.835405	0.403544	0.0190953	4som	ne
ulm	TFAP4	4som_undecided	-0.85337	0.393509	0.0503084	4som	undecided
ulm	TFCP2	4som_ne	-0.863113	0.388131	0.0104926	4som	ne
ulm	NRF1	4som_npb	-0.890464	0.373275	0.186144	4som	npb
ulm	TFAP4	4som_ne	-0.934236	0.350243	0.0564806	4som	ne
ulm	ETS1	4som_Vnt	-1.0238	0.305995	0.138783	4som	Vnt
ulm	NFKB2	4som_npb	-1.07245	0.283586	0.00540713	4som	npb
ulm	FOXN1	4som_undecided	-1.1299	0.25859	0.000258718	4som	undecided
ulm	FLI1	4som_npb	-1.15003	0.250204	0.00638519	4som	npb
ulm	PRDM1	4som_undecided	-1.38641	0.165705	0.0098904	4som	undecided
ulm	PRDM1	4som_Vnt	-6.95693	4.09459e-12	0.0181985	4som	Vnt

### Sheet: 4som_nne_Gradient
statistic	TF	Cluster	Activity	p_value	Expression	StageOnly	CellType
ulm	ZEB1	4som_nne	1.04618	0.295545	0.00692025	4som	nne
ulm	ZEB1	4som_Vnt	0.848656	0.396128	0.166804	4som	Vnt
ulm	ZEB1	4som_ne	0.666331	0.505241	0.0499469	4som	ne
ulm	ZEB1	4som_undecided	0.426308	0.669908	0.0786693	4som	undecided
ulm	ZEB1	4som_npb	0.416207	0.677282	0.0491925	4som	npb

### Sheet: 4som_npb_Exclusive
statistic	TF	Cluster	Activity	p_value	Expression	StageOnly	CellType
ulm	CEBPD	4som_npb	1.85889	0.0631223	0.00236974	4som	npb
ulm	HOXA9	4som_npb	1.20169	0.229562	0.00615153	4som	npb
ulm	TWIST2	4som_npb	0.704545	0.481138	0.00565577	4som	npb
ulm	RUNX3	4som_npb	0.583618	0.559513	0.000855397	4som	npb
ulm	DNMT3B	4som_npb	0.187007	0.851666	0.632177	4som	npb
ulm	TWIST2	4som_undecided	-0.100454	0.91999	0.000349677	4som	undecided
ulm	DNMT3B	4som_undecided	-0.113625	0.909542	0.724207	4som	undecided
ulm	RUNX3	4som_undecided	-0.148134	0.882245	0.00107367	4som	undecided
ulm	HOXA9	4som_nne	-0.611971	0.540595	0.000764273	4som	nne
ulm	CEBPD	4som_nne	-0.812533	0.416538	0.00594895	4som	nne
ulm	DNMT3B	4som_nne	-1.07216	0.283718	0.337451	4som	nne
ulm	TWIST2	4som_ne	-1.24476	0.213297	0.00103716	4som	ne
ulm	DNMT3B	4som_Vnt	-1.82824	0.0675942	0.617775	4som	Vnt
ulm	DNMT3B	4som_ne	-2.18537	0.0289245	0.615592	4som	ne

### Sheet: 4som_npb_Gradient
statistic	TF	Cluster	Activity	p_value	Expression	StageOnly	CellType
ulm	ERG	4som_npb	2.37168	0.0177583	0.00262516	4som	npb
ulm	KLF6	4som_npb	2.02089	0.0433626	0.098197	4som	npb
ulm	KLF6	4som_ne	0.961421	0.336403	0.260718	4som	ne
ulm	ERG	4som_nne	0.684574	0.493656	0.000533433	4som	nne
ulm	ERG	4som_undecided	0.408365	0.683029	0.000196899	4som	undecided
ulm	KLF6	4som_undecided	0.325914	0.744508	0.113221	4som	undecided
ulm	KLF6	4som_nne	0.321653	0.747733	0.243098	4som	nne
ulm	KLF6	4som_Vnt	0.164507	0.869341	0.209293	4som	Vnt

### Sheet: 4som_ne_Exclusive
statistic	TF	Cluster	Activity	p_value	Expression	StageOnly	CellType
ulm	HEY1	4som_ne	3.56686	0.000365864	0.00627068	4som	ne
ulm	CUX1	4som_ne	2.89885	0.00376739	0.21714	4som	ne
ulm	VSX2	4som_ne	0.953698	0.340299	0.000464282	4som	ne
ulm	ZNF384	4som_ne	0.917121	0.359139	0.0784671	4som	ne
ulm	NANOG	4som_ne	0.903843	0.366138	0.10329	4som	ne
ulm	BHLHE41	4som_ne	0.838543	0.40178	0.00218133	4som	ne
ulm	SKIL	4som_ne	0.677419	0.498182	0.0293178	4som	ne
ulm	STAT1	4som_ne	0.598492	0.549549	0.0999326	4som	ne
ulm	SREBF2	4som_ne	0.586752	0.557406	0.416751	4som	ne
ulm	ZBTB7A	4som_ne	0.578568	0.562916	0.0243653	4som	ne
ulm	SREBF1	4som_ne	0.194413	0.845863	0.13321	4som	ne
ulm	ATF6	4som_ne	0.0543739	0.95664	0.138853	4som	ne
ulm	DLX3	4som_ne	0.0351654	0.97195	0.00186447	4som	ne
ulm	CEBPZ	4som_ne	0.0250686	0.980002	1.31893	4som	ne
ulm	ZBTB7A	4som_nne	-0.0805617	0.935795	0.0116272	4som	nne
ulm	ZBTB7A	4som_Vnt	-0.0875644	0.930228	0.0132498	4som	Vnt
ulm	ZBTB7A	4som_npb	-0.0980738	0.921879	0.00877855	4som	npb
ulm	ZBTB7A	4som_undecided	-0.100454	0.91999	0.0141902	4som	undecided
ulm	SKIL	4som_nne	-0.108086	0.913933	0.0251356	4som	nne
ulm	SKIL	4som_Vnt	-0.117481	0.906485	0.0224476	4som	Vnt
ulm	SKIL	4som_npb	-0.131582	0.895322	0.0240765	4som	npb
ulm	SKIL	4som_undecided	-0.134775	0.892797	0.0153232	4som	undecided
ulm	CUX1	4som_npb	-0.159143	0.873565	0.186612	4som	npb
ulm	STAT1	4som_nne	-0.218898	0.826741	0.0465447	4som	nne
ulm	VSX2	4som_nne	-0.324333	0.745704	0.00100602	4som	nne
ulm	VSX2	4som_Vnt	-0.352526	0.724464	0.00549521	4som	Vnt
ulm	BHLHE41	4som_nne	-0.394814	0.693003	0.0118241	4som	nne
ulm	ZNF384	4som_nne	-0.394814	0.693003	0.0994801	4som	nne
ulm	STAT1	4som_Vnt	-0.400261	0.688987	0.0630197	4som	Vnt
ulm	VSX2	4som_undecided	-0.404419	0.685928	0.000423459	4som	undecided
ulm	HEY1	4som_nne	-0.418784	0.675398	0.0156446	4som	nne
ulm	ZNF384	4som_Vnt	-0.429135	0.66785	0.0856047	4som	Vnt
ulm	SREBF1	4som_Vnt	-0.437098	0.662066	0.087412	4som	Vnt
ulm	HEY1	4som_Vnt	-0.455188	0.649001	0.0462808	4som	Vnt
ulm	SREBF2	4som_nne	-0.473773	0.63569	0.356895	4som	nne
ulm	ZNF384	4som_npb	-0.480642	0.6308	0.103929	4som	npb
ulm	ZNF384	4som_undecided	-0.492306	0.622532	0.0602422	4som	undecided
ulm	HEY1	4som_npb	-0.509823	0.610206	0.001137	4som	npb
ulm	SREBF2	4som_Vnt	-0.510285	0.609882	0.404128	4som	Vnt
ulm	HEY1	4som_undecided	-0.522195	0.601566	0.0163205	4som	undecided
ulm	CEBPZ	4som_nne	-0.540802	0.588676	0.812571	4som	nne
ulm	CEBPZ	4som_Vnt	-0.587815	0.556692	0.830544	4som	Vnt
ulm	DLX3	4som_nne	-0.592504	0.553549	0.248702	4som	nne
ulm	NANOG	4som_nne	-0.593975	0.552565	0.0960104	4som	nne
ulm	ATF6	4som_nne	-0.627948	0.530077	0.123018	4som	nne
ulm	SREBF1	4som_nne	-0.656564	0.511502	0.0870187	4som	nne
ulm	CEBPZ	4som_npb	-0.658371	0.51034	0.944265	4som	npb
ulm	NANOG	4som_npb	-0.658371	0.51034	0.0587461	4som	npb
ulm	CEBPZ	4som_undecided	-0.67435	0.500131	1.1425	4som	undecided
ulm	NANOG	4som_undecided	-0.67435	0.500131	0.0968493	4som	undecided
ulm	DLX3	4som_npb	-0.721316	0.470761	0.0264553	4som	npb
ulm	CUX1	4som_Vnt	-0.734514	0.462682	0.283959	4som	Vnt
ulm	DLX3	4som_undecided	-0.738822	0.460062	0.00217062	4som	undecided
ulm	CUX1	4som_nne	-0.883133	0.377222	0.164463	4som	nne
ulm	STAT1	4som_undecided	-1.08285	0.278944	0.0750613	4som	undecided
ulm	ATF6	4som_Vnt	-1.09186	0.274967	0.120373	4som	Vnt
ulm	NANOG	4som_Vnt	-1.12014	0.262727	0.0811281	4som	Vnt
ulm	STAT1	4som_npb	-1.1433	0.252988	0.0681269	4som	npb
ulm	SREBF2	4som_npb	-1.17964	0.23822	0.345737	4som	npb
ulm	SREBF2	4som_undecided	-1.20828	0.227018	0.272838	4som	undecided
ulm	ATF6	4som_undecided	-1.25264	0.210416	0.117018	4som	undecided
ulm	SREBF1	4som_npb	-1.45079	0.146922	0.0286764	4som	npb
ulm	SREBF1	4som_undecided	-1.48602	0.137359	0.0455349	4som	undecided
ulm	CUX1	4som_undecided	-1.56849	0.116852	0.142287	4som	undecided
ulm	ATF6	4som_npb	-1.79468	0.072787	0.132349	4som	npb

### Sheet: 4som_ne_Gradient
statistic	TF	Cluster	Activity	p_value	Expression	StageOnly	CellType
ulm	ASCL1	4som_ne	3.6845	0.000232429	0.00198663	4som	ne
ulm	ASCL1	4som_undecided	0.643088	0.520207	0.000379105	4som	undecided
ulm	ASCL1	4som_Vnt	0.197591	0.843376	0.00220277	4som	Vnt

### Sheet: 4som_Vnt_Exclusive
statistic	TF	Cluster	Activity	p_value	Expression	StageOnly	CellType
ulm	ARX	4som_Vnt	4.85589	1.24803e-06	0.00255388	4som	Vnt
ulm	VDR	4som_Vnt	3.50607	0.000460181	0.0175698	4som	Vnt
ulm	IRF1	4som_Vnt	1.58992	0.111939	0.00498597	4som	Vnt
ulm	NFIL3	4som_Vnt	0.921361	0.356922	0.149559	4som	Vnt
ulm	NR5A1	4som_Vnt	0.603538	0.546188	0.0262298	4som	Vnt
ulm	XBP1	4som_Vnt	0.540217	0.58908	0.621347	4som	Vnt
ulm	EOMES	4som_Vnt	0.350745	0.7258	0.101522	4som	Vnt
ulm	KAT7	4som_Vnt	0.308533	0.757694	0.871518	4som	Vnt
ulm	TBX5	4som_Vnt	0.181384	0.856076	0.00163816	4som	Vnt
ulm	SCX	4som_Vnt	0.130102	0.896493	0.0884487	4som	Vnt
ulm	XBP1	4som_ne	-0.0747088	0.94045	0.950412	4som	ne
ulm	VDR	4som_ne	-0.096457	0.923163	0.00335596	4som	ne
ulm	KAT7	4som_ne	-0.151906	0.879269	0.710739	4som	ne
ulm	KAT7	4som_nne	-0.196639	0.844121	0.939481	4som	nne
ulm	IRF1	4som_nne	-0.293143	0.769429	0.00734453	4som	nne
ulm	EOMES	4som_undecided	-0.404419	0.685928	0.0163138	4som	undecided
ulm	EOMES	4som_ne	-0.442735	0.657983	0.00959242	4som	ne
ulm	TBX5	4som_nne	-0.456968	0.647721	0.000618135	4som	nne
ulm	NFIL3	4som_npb	-0.480642	0.6308	0.101828	4som	npb
ulm	NFIL3	4som_undecided	-0.492306	0.622532	0.116922	4som	undecided
ulm	NR5A1	4som_ne	-0.517883	0.604571	0.0165935	4som	ne
ulm	NFIL3	4som_ne	-0.53895	0.589954	0.130198	4som	ne
ulm	NR5A1	4som_nne	-0.590061	0.555186	0.0170726	4som	nne
ulm	SCX	4som_nne	-0.592504	0.553549	0.182176	4som	nne
ulm	TBX5	4som_ne	-0.623798	0.532799	0.00468781	4som	ne
ulm	NR5A1	4som_undecided	-0.630913	0.528136	0.0127073	4som	undecided
ulm	SCX	4som_npb	-0.721316	0.470761	0.153752	4som	npb
ulm	VDR	4som_undecided	-0.734947	0.462418	0.000892839	4som	undecided
ulm	SCX	4som_undecided	-0.738822	0.460062	0.177718	4som	undecided
ulm	XBP1	4som_nne	-0.776247	0.437653	0.323964	4som	nne
ulm	SCX	4som_ne	-0.808829	0.418665	0.190867	4som	ne
ulm	XBP1	4som_npb	-0.94502	0.344711	0.436346	4som	npb
ulm	XBP1	4som_undecided	-0.967958	0.333129	0.437434	4som	undecided
ulm	NFIL3	4som_nne	-1.07252	0.283558	0.0980568	4som	nne
ulm	NR5A1	4som_npb	-1.18702	0.235294	0.0211509	4som	npb
ulm	KAT7	4som_npb	-1.35244	0.176316	1.14005	4som	npb
ulm	KAT7	4som_undecided	-1.38528	0.166051	1.13917	4som	undecided
ulm	IRF1	4som_npb	-1.43304	0.15193	0.0096747	4som	npb
ulm	IRF1	4som_undecided	-1.48239	0.138322	0.00984696	4som	undecided
ulm	EOMES	4som_nne	-1.54593	0.122207	0.0247727	4som	nne
ulm	ARX	4som_ne	-3.23582	0.0012236	0.00144939	4som	ne
ulm	ARX	4som_undecided	-3.55959	0.000376107	0.00360271	4som	undecided

### Sheet: 4som_Vnt_Gradient
statistic	TF	Cluster	Activity	p_value	Expression	StageOnly	CellType
ulm	PITX2	4som_Vnt	3.17121	0.00153044	0.0117053	4som	Vnt
ulm	NKX2-1	4som_Vnt	1.06495	0.286967	1.16237	4som	Vnt
ulm	PITX2	4som_ne	0.985823	0.324284	0.000216318	4som	ne
ulm	NKX2-1	4som_undecided	0.377984	0.705464	0.010346	4som	undecided
ulm	NKX2-1	4som_ne	0.36595	0.714423	0.0806637	4som	ne
ulm	PITX2	4som_nne	0.264532	0.791385	0.255839	4som	nne
ulm	PITX2	4som_undecided	0.097854	0.922054	0.0410673	4som	undecided
